# ECCsplorer: a pipeline to detect extrachromosomal circular DNA (eccDNA) from next-generation sequencing data

**DOI:** 10.1101/2021.06.08.447410

**Authors:** Ludwig Mann, Kathrin M. Seibt, Beatrice Weber, Tony Heitkam

## Abstract

**Motivation:** Extrachromosomal circular DNAs (eccDNAs) are ring-like DNA structures physically separated from the chromosomes with 100 bp to several megabasepairs in size. Apart from carrying tandemly repeated DNA, eccDNAs may also harbor extra copies of genes or recently activated transposable elements. As eccDNAs occur in all eukaryotes investigated so far and likely play roles in stress, cancer, and aging, they have been prime targets in recent research – with their investigation limited by the scarcity of computational tools.

**Results:** Here, we present the ECCsplorer, a bioinformatics pipeline to detect eccDNAs in any kind of organism or tissue using next-generation sequencing techniques. Following Illumina-sequencing of amplified circular DNA (circSeq), the ECCsplorer enables an easy and automated discovery of eccDNA candidates. The data analysis encompasses two major procedures: First, read mapping to the reference genome allows the detection of informative read distributions including high coverage, discordant mapping, and split reads. Second, reference-free comparison of read clusters from amplified eccDNA against control sample data reveals specifically enriched DNA circles. Both software parts can be run separately or jointly, depending on the individual aim or data availability. To illustrate the wide applicability of our approach, we analyzed semi-artificial and published circSeq data from the model organisms *H. sapiens* and *A. thaliana,* and generated circSeq reads from the non-model crop *B. vulgaris.* We clearly identified eccDNA candidates from all datasets, with and without reference genomes. The ECCsplorer pipeline specifically detected mitochondrial mini-circles and retrotransposon activation, showcasing the ECCsplorer’s sensitivity and specificity. The derived eccDNA targets are valuable for a wide range of downstream investigations – from analysis of cancer-related eccDNAs over organelle genomics to identification of active transposable elements.

**Availability and implementation:** The ECCsplorer pipeline is available on GitHub at https://github.com/crimBubble/ECCsplorer under the GNU license.

**Contact:** Tony Heitkam

**Supplementary information:** Supplementary data are available online.
