## Supplementary Information 3: Supplementary Data for "ECCsplorer: a pipeline to detect extrachromosomal circular DNA (eccDNA) from next-generation sequencing data": Data_Fig_1c.csv

cluster	supercluster	circsim [reads]	control [reads]
1	1	389	12
2	1	359	11
3	1	323	7
4	1	316	5
5	1	283	8
6	1	274	6
7	1	258	2
8	1	252	2
9	1	208	7
10	1	205	4
11	1	202	4
12	1	168	4
13	1	162	4
14	2	13	47
15	3	17	37
16	4	15	33
17	5	15	28
18	6	11	31
19	7	12	29
20	8	10	30
21	9	7	32
22	10	12	25
23	11	10	27
24	12	15	18
25	13	8	19
26	14	9	15
27	15	6	17
28	16	12	10
29	17	11	9
30	18	10	9
31	19	7	11
32	20	5	12
33	21	4	13
34	22	0	17
35	23	6	11
36	24	6	11
37	25	3	13
38	26	6	10
39	27	8	8
40	28	3	13
41	29	5	11
42	30	2	13
43	31	4	11
44	32	4	11
45	33	5	10
46	34	3	12
47	35	2	13
48	36	3	12
49	37	6	9
50	38	5	10
51	39	1	13
52	40	4	10
53	41	4	10
54	42	3	11
55	43	2	12
56	44	5	9
57	45	2	12
58	46	3	11
59	47	5	8
60	48	6	7
61	49	4	9
62	50	6	7
63	51	6	7
64	52	0	13
65	53	3	10
66	54	7	6
67	55	6	7
68	56	2	10
69	57	2	10
70	58	0	12
71	59	3	9
72	60	3	9
73	61	4	8
74	62	7	5
75	63	4	8
76	64	3	9
77	65	7	5
78	66	4	8
79	67	1	11
80	68	2	9
81	69	1	10
82	70	2	9
83	71	2	9
84	72	2	9
85	73	2	9
86	74	2	9
87	75	4	7
88	76	4	7
89	77	2	9
90	78	6	5
91	79	3	8
92	80	3	8
93	81	3	8
94	83	6	5
95	84	4	7
96	85	5	6
97	82	2	9
98	86	7	4
99	87	1	10
100	88	2	8
101	89	0	10
102	90	1	9
103	91	2	8
104	92	2	8
105	93	1	9
106	94	2	8
107	95	1	9
108	96	3	7
109	97	4	6
110	98	2	8
111	99	3	7
112	100	3	7
113	101	3	7
114	102	2	8
115	103	4	6
116	104	1	9
117	105	5	4
118	106	3	6
119	107	2	7
120	108	6	3
121	109	3	6
122	110	3	6
123	111	4	5
124	112	1	8
125	113	6	3
126	114	3	6
127	115	1	8
128	116	3	6
129	117	2	7
130	118	4	5
131	131	1	8
132	119	2	7
133	120	4	5
134	121	2	7
135	122	5	4
136	123	0	9
137	124	1	8
138	125	2	7
139	126	1	8
140	127	2	7
141	128	2	7
142	129	4	5
143	130	1	8
144	132	3	6
145	133	3	6
146	134	2	7
147	135	6	3
148	136	2	7
149	137	4	5
150	139	2	7
151	140	1	8
152	141	2	7
153	142	6	3
154	143	1	8
155	144	5	4
156	145	3	6
157	146	3	6
158	138	7	2
159	147	3	5
160	148	2	6
161	149	2	6
162	151	1	7
163	152	3	5
164	153	4	4
165	154	2	6
166	155	2	6
167	156	1	7
168	157	2	6
169	158	3	5
170	159	0	8
171	160	5	3
172	161	1	7
173	162	1	7
174	163	0	8
175	164	4	4
176	165	3	5
177	150	3	5
178	166	2	6
179	167	0	8
180	168	1	7
181	169	2	6
182	170	2	6
183	171	1	7
184	172	3	5
185	173	3	5
186	174	4	4
187	175	3	5
188	176	1	7
189	177	2	6
190	178	2	6
191	179	0	8
192	180	2	6
193	181	3	5
194	182	2	6
195	183	0	8
196	184	2	6
197	185	2	6
198	186	2	6
199	187	4	4
200	188	1	7
201	189	0	8
202	190	6	2
203	191	1	7
204	192	6	2
205	193	5	3
206	194	3	5
207	195	4	4
208	196	2	6
209	197	3	5
210	198	3	5
211	199	3	5
212	200	2	6
213	201	2	6
214	202	2	5
215	203	2	5
216	204	3	4
217	205	5	2
218	207	1	6
219	208	3	4
220	209	0	7
221	210	4	3
222	211	3	4
223	212	2	5
224	213	2	5
225	214	1	6
226	215	2	5
227	216	2	5
228	217	5	2
229	218	4	3
230	219	2	5
231	220	1	6
232	221	1	6
233	222	4	3
234	223	2	5
235	224	2	5
236	225	4	3
237	226	2	5
238	227	2	5
239	228	2	5
240	229	1	6
241	230	1	6
242	231	0	7
243	232	2	5
244	233	3	4
245	234	4	3
246	235	2	5
247	236	3	4
248	237	5	2
249	238	1	6
250	239	3	4
251	240	2	5
252	241	1	6
253	242	1	6
254	243	2	5
255	244	3	4
256	245	2	5
257	246	3	4
258	247	1	6
259	248	1	6
260	249	3	4
261	250	1	6
262	251	2	5
263	206	2	5
264	252	1	6
265	253	2	5
266	254	1	6
267	255	0	7
268	256	1	6
269	257	1	6
270	258	1	6
271	259	2	4
272	260	0	6
273	261	1	5
274	262	0	6
275	263	3	3
276	264	2	4
277	265	2	4
278	266	1	5
279	267	3	3
280	268	1	5
281	269	2	4
282	270	3	3
283	271	1	5
284	272	1	5
285	273	2	4
286	274	1	5
287	275	1	5
288	276	3	3
289	277	2	4
290	278	3	3
291	279	0	6
292	280	2	4
293	281	3	3
294	282	1	5
295	283	1	5
296	284	1	5
297	285	3	3
298	286	2	4
299	287	4	2
300	288	2	4
301	289	1	5
302	290	1	5
303	291	1	5
304	292	2	4
305	293	3	3
306	294	0	6
307	295	2	4
308	296	2	4
309	297	1	5
310	298	1	5
311	299	3	3
312	300	2	4
313	326	2	4
314	301	4	2
315	303	2	4
316	304	1	5
317	305	2	4
318	306	1	5
319	307	4	2
320	308	2	4
321	309	1	5
322	310	1	5
323	311	1	5
324	312	1	5
325	313	3	3
326	314	2	4
327	315	3	3
328	316	3	3
329	317	3	3
330	318	1	5
331	319	0	6
332	320	3	3
333	321	2	4
334	322	1	5
335	323	2	4
336	324	2	4
337	325	1	5
338	327	3	3
339	328	1	5
340	329	2	4
341	330	2	4
342	331	2	4
343	332	4	2
344	333	2	4
345	334	1	5
346	335	1	5
347	336	2	4
348	337	1	5
349	338	1	5
350	339	3	3
351	340	3	3
352	341	2	4
353	342	6	0
354	343	1	5
355	344	1	5
356	345	1	5
357	346	1	5
358	347	2	4
359	348	1	5
360	349	0	6
361	350	1	5
362	351	1	5
363	352	2	4
364	353	2	4
365	354	1	5
366	355	4	2
367	356	1	5
368	357	1	5
369	358	0	6
370	359	1	5
371	360	3	3
372	302	0	6
373	361	1	5
374	362	2	4
375	363	1	5
376	364	1	5
377	365	1	5
378	366	5	1
379	367	4	2
380	368	4	2
381	369	4	2
382	370	2	4
383	371	2	4
384	372	2	4
385	373	1	5
386	374	1	5
387	375	4	2
388	376	3	3
389	377	1	5
390	378	4	2
391	379	3	3
392	380	1	5
393	381	0	6
394	382	2	4
395	383	0	5
396	384	3	2
397	385	1	4
398	386	2	3
399	387	3	2
400	388	0	5
401	389	3	2
402	390	1	4
403	391	1	4
404	522	2	3
405	392	2	3
406	393	2	3
407	394	2	3
408	395	1	4
409	396	1	4
410	397	2	3
411	398	1	4
412	399	1	4
413	400	3	2
414	401	1	4
415	403	2	3
416	404	2	3
417	516	2	3
418	405	2	3
419	406	1	4
420	407	1	4
421	408	2	3
422	409	4	1
423	410	2	3
424	411	1	4
425	412	2	3
426	413	2	3
427	414	0	5
428	415	2	3
429	416	1	4
430	417	1	4
431	418	1	4
432	419	1	4
433	420	2	3
434	421	2	3
435	422	0	5
436	423	1	4
437	424	1	4
438	425	0	5
439	426	2	3
440	427	1	4
441	428	2	3
442	429	3	2
443	430	2	3
444	431	0	5
445	432	1	4
446	433	3	2
447	434	2	3
448	435	1	4
449	436	1	4
450	437	2	3
451	438	0	5
452	439	2	3
453	440	1	4
454	441	3	2
455	442	0	5
456	443	1	4
457	444	3	2
458	445	0	5
459	446	2	3
460	447	4	1
461	448	2	3
462	449	0	5
463	450	1	4
464	451	1	4
465	452	0	5
466	453	3	2
467	454	1	4
468	455	2	3
469	456	1	4
470	457	0	5
471	458	0	5
472	459	1	4
473	460	3	2
474	461	1	4
475	462	2	3
476	463	1	4
477	472	1	4
478	465	1	4
479	466	2	3
480	467	1	4
481	468	3	2
482	469	0	5
483	470	1	4
484	471	0	5
485	464	3	2
486	473	2	3
487	474	0	5
488	475	1	4
489	476	1	4
490	477	1	4
491	478	1	4
492	479	2	3
493	480	2	3
494	481	1	4
495	482	2	3
496	483	2	3
497	484	1	4
498	485	3	2
499	486	2	3
500	487	2	3
501	488	1	4
502	489	1	4
503	490	1	4
504	491	1	4
505	492	1	4
506	493	1	4
507	494	1	4
508	495	0	5
509	499	1	4
510	496	1	4
511	497	1	4
512	498	2	3
513	500	1	4
514	501	3	2
515	502	0	5
516	503	2	3
517	504	1	4
518	505	0	5
519	506	2	3
520	507	1	4
521	508	0	5
522	509	0	5
523	510	2	3
524	511	2	3
525	512	2	3
526	513	1	4
527	514	2	3
528	515	1	4
529	517	2	3
530	518	2	3
531	519	1	4
532	520	0	5
533	521	0	5
534	523	2	3
535	524	1	4
536	525	3	2
537	526	4	1
538	402	3	2
539	527	0	5
540	528	0	5
541	529	4	1
542	530	0	5
543	531	1	4
544	532	2	3
545	533	1	4
546	534	2	3
547	535	2	3
548	536	1	4
549	537	1	3
550	538	1	3
551	539	2	2
552	540	2	2
553	541	2	2
554	542	1	3
555	543	1	3
556	544	2	2
557	545	3	1
558	546	3	1
559	547	2	2
560	548	2	2
561	549	0	4
562	550	0	4
563	551	1	3
564	552	1	3
565	553	1	3
566	554	1	3
567	555	0	4
568	556	3	1
569	557	0	4
570	558	1	3
571	559	1	3
572	560	0	4
573	561	1	3
574	562	1	3
575	563	2	2
576	564	1	3
577	565	0	4
578	566	3	1
579	567	1	3
580	568	0	4
581	569	0	4
582	570	2	2
583	571	0	4
584	572	0	4
585	573	2	2
586	574	1	3
587	575	0	4
588	576	2	2
589	577	1	3
590	578	0	4
591	580	0	4
592	581	0	4
593	582	1	3
594	579	2	2
595	583	1	3
596	584	3	1
597	585	1	3
598	586	0	4
599	587	1	3
600	588	2	2
601	589	0	4
602	590	0	4
603	591	1	3
604	592	0	4
605	593	1	3
606	594	1	3
607	595	1	3
608	596	1	3
609	597	0	4
610	598	0	4
611	599	2	2
612	600	0	4
613	601	1	3
614	602	2	2
615	603	0	4
616	604	2	2
617	605	1	3
618	606	0	4
619	607	2	2
620	608	2	2
621	609	1	3
622	610	2	2
623	611	0	4
624	612	0	4
625	613	1	3
626	614	3	1
627	615	0	4
628	616	1	3
629	617	0	4
630	618	2	2
631	619	3	1
632	620	0	4
633	621	2	2
634	622	3	1
635	623	1	3
636	624	1	3
637	625	1	3
638	626	1	3
639	627	1	3
640	628	1	3
641	629	3	1
642	630	1	3
643	631	0	4
644	632	1	3
645	633	1	3
646	634	1	3
647	635	0	4
648	636	0	4
649	637	1	3
650	638	0	4
651	639	3	1
652	640	0	4
653	641	2	2
654	642	1	3
655	643	0	4
656	644	2	2
657	645	1	3
658	646	2	2
659	647	1	3
660	648	2	2
661	649	0	4
662	650	2	2
663	651	0	4
664	652	2	2
665	653	1	3
666	654	3	1
667	655	1	3
668	656	1	3
669	657	2	2
670	658	2	2
671	659	2	2
672	660	1	3
673	661	3	1
674	722	2	2
675	662	1	3
676	663	0	4
677	664	2	2
678	665	1	3
679	666	2	2
680	667	0	4
681	668	1	3
682	669	2	2
683	670	0	4
684	671	2	2
685	672	1	3
686	673	1	3
687	674	1	3
688	675	1	3
689	676	1	3
690	677	0	4
691	678	0	4
692	679	3	1
693	680	2	2
694	681	2	2
695	682	0	4
696	683	1	3
697	684	0	4
698	685	0	4
699	686	2	2
700	687	2	2
701	688	1	3
702	689	1	3
703	690	2	2
704	691	1	3
705	692	1	3
706	693	1	3
707	694	0	4
708	695	1	3
709	696	0	4
710	697	0	4
711	698	1	3
712	699	1	3
713	700	1	3
714	701	1	3
715	702	0	4
716	703	0	4
717	704	0	4
718	705	3	1
719	706	3	1
720	707	0	4
721	708	1	3
722	709	2	2
723	710	1	3
724	711	1	3
725	712	1	3
726	713	2	2
727	714	1	3
728	715	1	3
729	716	1	3
730	717	1	3
731	718	2	2
732	720	1	3
733	721	2	2
734	723	2	2
735	724	1	3
736	719	2	2
737	725	1	3
738	726	1	3
739	727	1	3
740	728	1	3
741	729	2	2
742	730	2	2
743	731	1	3
744	732	0	4
745	733	0	4
746	734	1	3
747	735	0	4
748	736	0	4
749	737	3	1
750	738	3	1
751	739	3	1
752	740	1	3
753	741	1	3
754	742	3	1
755	743	1	3
756	744	1	3
757	745	1	3
758	746	2	2
759	747	0	4
760	748	1	3
761	749	1	3
762	750	0	4
763	751	1	3
764	752	0	4
765	753	2	2
766	754	1	3
767	755	1	3
768	756	0	4
769	757	1	3
770	758	2	2
771	759	3	1
772	760	1	3
773	761	3	1
774	762	1	3
775	763	3	1
776	764	2	2
777	765	1	3
778	766	0	4
779	767	3	1
780	768	1	3
781	769	2	2
782	770	1	3
783	771	2	2
784	772	1	3
785	773	0	4
786	774	1	3
787	775	1	3
788	776	1	3
789	777	1	3
790	778	1	3
791	779	1	3
792	780	3	1
793	781	0	4
794	782	1	2
795	783	0	3
796	962	1	2
797	784	0	3
798	785	0	3
799	786	1	2
800	787	0	3
801	788	0	3
802	1030	2	1
803	789	0	3
804	790	0	3
805	791	1	2
806	792	1	2
807	793	0	3
808	794	2	1
809	795	1	2
810	796	1	2
811	797	0	3
812	798	0	3
813	799	0	3
814	800	1	2
815	801	2	1
816	802	2	1
817	803	2	1
818	804	2	1
819	805	0	3
820	806	1	2
821	807	3	0
822	808	0	3
823	809	2	1
824	810	2	1
825	811	1	2
826	812	0	3
827	813	1	2
828	814	2	1
829	815	1	2
830	816	1	2
831	817	2	1
832	818	1	2
833	819	2	1
834	820	0	3
835	821	0	3
836	822	1	2
837	823	1	2
838	824	0	3
839	825	2	1
840	826	0	3
841	827	0	3
842	828	1	2
843	829	2	1
844	830	1	2
845	831	2	1
846	832	0	3
847	833	0	3
848	834	0	3
849	835	0	3
850	836	1	2
851	837	0	3
852	838	1	2
853	839	0	3
854	840	0	3
855	841	2	1
856	842	2	1
857	843	0	3
858	844	0	3
859	845	1	2
860	846	1	2
861	847	1	2
862	848	0	3
863	849	1	2
864	850	1	2
865	851	1	2
866	852	1	2
867	853	2	1
868	854	1	2
869	855	0	3
870	856	0	3
871	857	1	2
872	858	1	2
873	859	0	3
874	1020	0	3
875	860	1	2
876	861	0	3
877	862	2	1
878	863	2	1
879	864	0	3
880	865	0	3
881	866	1	2
882	867	2	1
883	868	1	2
884	869	1	2
885	870	0	3
886	871	0	3
887	872	2	1
888	873	1	2
889	874	1	2
890	875	1	2
891	876	1	2
892	877	0	3
893	878	0	3
894	879	2	1
895	880	1	2
896	881	1	2
897	882	1	2
898	883	1	2
899	884	2	1
900	885	2	1
901	886	1	2
902	887	0	3
903	888	0	3
904	889	0	3
905	890	1	2
906	891	1	2
907	892	1	2
908	893	0	3
909	894	3	0
910	895	0	3
911	896	1	2
912	897	2	1
913	898	0	3
914	899	1	2
915	900	0	3
916	901	0	3
917	902	1	2
918	903	0	3
919	904	2	1
920	905	1	2
921	906	1	2
922	907	1	2
923	908	0	3
924	909	1	2
925	910	0	3
926	911	2	1
927	912	0	3
928	913	1	2
929	914	1	2
930	915	0	3
931	916	1	2
932	917	0	3
933	918	1	2
934	919	2	1
935	920	2	1
936	921	1	2
937	922	1	2
938	923	0	3
939	924	1	2
940	925	2	1
941	926	2	1
942	927	1	2
943	928	1	2
944	929	0	3
945	930	1	2
946	931	1	2
947	932	1	2
948	933	1	2
949	934	1	2
950	935	1	2
951	936	1	2
952	937	0	3
953	938	2	1
954	939	0	3
955	940	0	3
956	941	0	3
957	942	3	0
958	943	1	2
959	944	2	1
960	945	1	2
961	946	0	3
962	947	1	2
963	948	1	2
964	949	1	2
965	950	1	2
966	951	0	3
967	952	1	2
968	953	0	3
969	954	0	3
970	955	1	2
971	956	2	1
972	957	1	2
973	958	2	1
974	959	1	2
975	960	1	2
976	961	2	1
977	963	1	2
978	964	0	3
979	965	1	2
980	966	2	1
981	967	1	2
982	968	1	2
983	969	1	2
984	970	2	1
985	971	2	1
986	972	2	1
987	973	1	2
988	974	2	1
989	975	2	1
990	976	0	3
991	977	0	3
992	978	0	3
993	979	1	2
994	980	1	2
995	981	1	2
996	982	1	2
997	983	2	1
998	984	2	1
999	985	0	3
1000	986	2	1
1001	987	0	3
1002	988	0	3
1003	989	1	2
1004	990	0	3
1005	991	0	3
1006	992	1	2
1007	993	0	3
1008	994	0	3
1009	995	2	1
1010	996	1	2
1011	997	1	2
1012	998	0	3
1013	999	0	3
1014	1000	0	3
1015	1001	1	2
1016	1002	0	3
1017	1003	1	2
1018	1004	1	2
1019	1005	0	3
1020	1006	0	3
1021	1007	0	3
1022	1008	0	3
1023	1009	2	1
1024	1010	1	2
1025	1011	1	2
1026	1012	0	3
1027	1013	1	2
1028	1014	1	2
1029	1015	2	1
1030	1016	0	3
1031	1017	0	3
1032	1018	1	2
1033	1019	2	1
1034	1021	0	3
1035	1022	1	2
1036	1023	1	2
1037	1024	1	2
1038	1025	0	3
1039	1026	2	1
1040	1027	1	2
1041	1028	0	3
1042	1029	1	2
1043	1031	1	2
1044	1032	1	2
1045	1033	0	3
1046	1034	0	3
1047	1035	0	3
1048	1036	1	2
1049	1037	2	1
1050	1038	2	1
1051	1039	1	2
1052	1040	0	3
1053	1041	0	3
1054	1042	1	2
1055	1043	0	3
1056	1044	0	3
1057	1045	0	3
1058	1046	0	3
1059	1047	2	1
1060	1048	0	3
1061	1049	3	0
1062	1050	0	3
1063	1051	1	2
1064	1052	1	2
1065	1053	1	2
1066	1054	1	2
1067	1055	1	2
1068	1056	1	2
1069	1057	1	2
1070	1058	0	3
1071	1059	2	1
1072	1060	0	3
1073	1061	1	2
1074	1062	3	0
1075	1063	1	2
1076	1064	1	2
1077	1065	1	2
1078	1066	1	2
1079	1067	1	2
1080	1068	1	2
1081	1069	0	3
1082	1070	0	3
1083	1071	0	3
1084	1072	2	1
1085	1073	0	3
1086	1074	1	2
1087	1075	0	3
1088	1076	2	1
1089	1077	2	1
1090	1078	2	1
1091	1079	1	2
1092	1080	0	3
1093	1082	1	2
1094	1083	1	2
1095	1084	0	3
1096	1085	1	2
1097	1086	2	1
1098	1087	2	1
1099	1088	2	1
1100	1089	3	0
1101	1090	3	0
1102	1091	0	3
1103	1092	1	2
1104	1093	0	3
1105	1094	2	1
1106	1095	1	2
1107	1096	1	2
1108	1097	1	2
1109	1098	0	3
1110	1099	2	1
1111	1100	2	1
1112	1101	1	2
1113	1102	2	1
1114	1081	0	3
1115	1103	1	2
1116	1104	1	2
1117	1105	0	2
1118	1106	0	2
1119	1107	1	1
1120	1108	1	1
1121	1109	1	1
1122	1110	0	2
1123	1111	0	2
1124	1112	2	0
1125	1113	1	1
1126	1114	1	1
1127	1115	1	1
1128	1116	1	1
1129	1117	0	2
1130	1118	0	2
1131	1119	0	2
1132	1120	1	1
1133	1121	1	1
1134	1122	0	2
1135	1123	0	2
1136	1124	2	0
1137	1125	0	2
1138	1126	1	1
1139	1127	1	1
1140	1128	0	2
1141	1129	0	2
1142	1130	0	2
1143	1131	1	1
1144	1132	2	0
1145	1133	1	1
1146	1134	0	2
1147	1135	1	1
1148	1136	0	2
1149	1137	1	1
1150	1138	0	2
1151	1139	2	0
1152	1140	1	1
1153	1141	0	2
1154	1142	1	1
1155	1143	1	1
1156	1144	0	2
1157	1145	2	0
1158	1146	0	2
1159	1147	0	2
1160	1148	0	2
1161	1149	1	1
1162	1150	1	1
1163	1151	0	2
1164	1152	1	1
1165	1153	1	1
1166	1154	0	2
1167	1155	2	0
1168	1156	1	1
1169	1157	2	0
1170	1158	1	1
1171	1159	1	1
1172	1160	1	1
1173	1161	0	2
1174	1162	0	2
1175	1163	0	2
1176	1164	0	2
1177	1165	0	2
1178	1166	0	2
1179	1167	1	1
1180	1168	0	2
1181	1169	2	0
1182	1170	1	1
1183	1171	1	1
1184	1172	0	2
1185	1173	1	1
1186	1174	1	1
1187	1175	0	2
1188	1176	1	1
1189	1177	0	2
1190	1178	1	1
1191	1179	0	2
1192	1180	1	1
1193	1181	1	1
1194	1182	1	1
1195	1183	1	1
1196	1189	1	1
1197	1184	0	2
1198	1185	1	1
1199	1186	0	2
1200	1187	1	1
1201	1188	0	2
1202	1190	1	1
1203	1191	0	2
1204	1192	1	1
1205	1193	1	1
1206	1194	1	1
1207	1195	1	1
1208	1196	1	1
1209	1197	1	1
1210	1198	0	2
1211	1199	1	1
1212	1200	1	1
1213	1201	1	1
1214	1202	1	1
1215	1203	0	2
1216	1204	0	2
1217	1205	0	2
1218	1206	0	2
1219	1207	0	2
1220	1208	1	1
1221	1209	0	2
1222	1210	1	1
1223	1211	1	1
1224	1212	0	2
1225	1213	1	1
1226	1214	0	2
1227	1215	1	1
1228	1216	2	0
1229	1217	1	1
1230	1218	1	1
1231	1219	1	1
1232	1220	1	1
1233	1221	0	2
1234	1222	0	2
1235	1223	1	1
1236	1224	1	1
1237	1225	0	2
1238	1226	0	2
1239	1227	2	0
1240	1228	1	1
1241	1229	0	2
1242	1230	0	2
1243	1231	0	2
1244	1232	1	1
1245	1233	0	2
1246	1234	0	2
1247	1235	0	2
1248	1236	1	1
1249	1237	0	2
1250	1238	0	2
1251	1239	1	1
1252	1240	0	2
1253	1241	0	2
1254	1242	1	1
1255	1243	1	1
1256	1244	0	2
1257	1245	1	1
1258	1246	0	2
1259	1247	0	2
1260	1248	1	1
1261	1249	0	2
1262	1250	0	2
1263	1251	1	1
1264	1493	0	2
1265	1252	0	2
1266	1253	1	1
1267	1255	1	1
1268	1256	0	2
1269	1257	0	2
1270	1258	1	1
1271	1259	0	2
1272	1260	1	1
1273	1261	1	1
1274	1262	1	1
1275	1263	1	1
1276	1264	1	1
1277	1265	0	2
1278	1266	0	2
1279	1267	1	1
1280	1268	0	2
1281	1269	1	1
1282	1270	0	2
1283	1271	1	1
1284	1272	0	2
1285	1273	0	2
1286	1274	0	2
1287	1275	0	2
1288	1276	1	1
1289	1277	1	1
1290	1278	1	1
1291	1279	0	2
1292	1280	0	2
1293	1281	0	2
1294	1282	1	1
1295	1283	1	1
1296	1284	1	1
1297	1285	0	2
1298	1286	0	2
1299	1287	0	2
1300	1288	0	2
1301	1289	1	1
1302	1290	0	2
1303	1291	1	1
1304	1292	1	1
1305	1293	2	0
1306	1294	1	1
1307	1295	1	1
1308	1296	1	1
1309	1297	0	2
1310	1298	1	1
1311	1299	1	1
1312	1300	1	1
1313	1301	0	2
1314	1302	1	1
1315	1303	1	1
1316	1304	1	1
1317	1305	2	0
1318	1306	1	1
1319	1307	1	1
1320	1308	0	2
1321	1309	0	2
1322	1310	0	2
1323	1311	0	2
1324	1312	0	2
1325	1313	0	2
1326	1314	1	1
1327	1315	1	1
1328	1316	0	2
1329	1317	2	0
1330	1318	0	2
1331	1319	0	2
1332	1320	0	2
1333	1321	1	1
1334	1503	0	2
1335	1322	0	2
1336	1323	0	2
1337	1324	1	1
1338	1325	0	2
1339	1326	0	2
1340	1327	1	1
1341	1328	1	1
1342	1329	0	2
1343	1330	0	2
1344	1331	0	2
1345	1332	1	1
1346	1333	0	2
1347	1334	0	2
1348	1335	0	2
1349	1336	1	1
1350	1337	0	2
1351	1338	0	2
1352	1339	1	1
1353	1340	0	2
1354	1341	1	1
1355	1342	0	2
1356	1343	1	1
1357	1344	0	2
1358	1345	1	1
1359	1346	1	1
1360	1347	0	2
1361	1348	0	2
1362	1349	1	1
1363	1350	1	1
1364	1351	0	2
1365	1352	1	1
1366	1353	1	1
1367	1354	1	1
1368	1355	1	1
1369	1356	1	1
1370	1357	1	1
1371	1358	0	2
1372	1359	1	1
1373	1360	0	2
1374	1361	0	2
1375	1362	1	1
1376	1363	1	1
1377	1364	0	2
1378	1365	2	0
1379	1366	0	2
1380	1367	0	2
1381	1368	1	1
1382	1369	0	2
1383	1370	0	2
1384	1371	0	2
1385	1372	0	2
1386	1373	1	1
1387	1374	0	2
1388	1375	1	1
1389	1376	0	2
1390	1377	1	1
1391	1378	0	2
1392	1379	0	2
1393	1380	1	1
1394	1381	1	1
1395	1382	1	1
1396	1383	1	1
1397	1459	2	0
1398	1384	1	1
1399	1385	1	1
1400	1386	0	2
1401	1387	0	2
1402	1388	1	1
1403	1389	1	1
1404	1390	2	0
1405	1391	0	2
1406	1392	0	2
1407	1393	0	2
1408	1394	1	1
1409	1395	1	1
1410	1396	0	2
1411	1397	1	1
1412	1398	0	2
1413	1399	1	1
1414	1400	0	2
1415	1401	1	1
1416	1402	1	1
1417	1403	1	1
1418	1404	0	2
1419	1405	1	1
1420	1406	1	1
1421	1407	0	2
1422	1408	1	1
1423	1409	1	1
1424	1410	1	1
1425	1411	0	2
1426	1412	1	1
1427	1413	0	2
1428	1414	1	1
1429	1415	1	1
1430	1416	1	1
1431	1417	0	2
1432	1418	1	1
1433	1419	1	1
1434	1420	0	2
1435	1421	0	2
1436	1422	0	2
1437	1423	1	1
1438	1424	1	1
1439	1425	0	2
1440	1426	0	2
1441	1427	2	0
1442	1428	0	2
1443	1429	1	1
1444	1430	2	0
1445	1431	0	2
1446	1432	1	1
1447	1433	0	2
1448	1434	1	1
1449	1435	1	1
1450	1436	1	1
1451	1437	1	1
1452	1438	1	1
1453	1439	1	1
1454	1440	0	2
1455	1441	1	1
1456	1442	0	2
1457	1443	1	1
1458	1444	0	2
1459	1445	1	1
1460	1446	0	2
1461	1447	1	1
1462	1448	0	2
1463	1449	0	2
1464	1450	1	1
1465	1451	0	2
1466	1452	0	2
1467	1453	0	2
1468	1454	1	1
1469	1455	0	2
1470	1456	0	2
1471	1457	0	2
1472	1458	1	1
1473	1460	0	2
1474	1461	1	1
1475	1462	0	2
1476	1463	0	2
1477	1464	0	2
1478	1465	1	1
1479	1466	1	1
1480	1467	1	1
1481	1468	1	1
1482	1469	0	2
1483	1470	1	1
1484	1471	0	2
1485	1472	1	1
1486	1473	0	2
1487	1474	1	1
1488	1475	0	2
1489	1476	0	2
1490	1477	2	0
1491	1478	0	2
1492	1479	1	1
1493	1480	1	1
1494	1481	1	1
1495	1482	1	1
1496	1483	0	2
1497	1484	1	1
1498	1485	1	1
1499	1486	1	1
1500	1487	1	1
1501	1488	1	1
1502	1489	2	0
1503	1490	1	1
1504	1491	1	1
1505	1492	0	2
1506	1494	1	1
1507	1495	1	1
1508	1496	0	2
1509	1497	1	1
1510	1498	1	1
1511	1499	0	2
1512	1500	0	2
1513	1501	0	2
1514	1502	0	2
1515	1504	0	2
1516	1505	0	2
1517	1506	1	1
1518	1507	2	0
1519	1508	1	1
1520	1509	0	2
1521	1510	0	2
1522	1511	1	1
1523	1512	1	1
1524	1513	1	1
1525	1514	1	1
1526	1515	1	1
1527	1516	1	1
1528	1517	0	2
1529	1518	1	1
1530	1519	1	1
1531	1520	0	2
1532	1521	2	0
1533	1522	2	0
1534	1523	0	2
1535	1524	0	2
1536	1525	0	2
1537	1526	0	2
1538	1527	1	1
1539	1528	0	2
1540	1529	0	2
1541	1530	1	1
1542	1531	0	2
1543	1532	0	2
1544	1533	1	1
1545	1534	1	1
1546	1535	0	2
1547	1536	0	2
1548	1537	0	2
1549	1254	0	2
