## Supplementary Information 3: Supplementary Data for "ECCsplorer: a pipeline to detect extrachromosomal circular DNA (eccDNA) from next-generation sequencing data": Data_Fig_1d_cluster_positions.csv

cluster_contig	pos1	pos2
CL1Contig1	3355	4257
CL2Contig1	1108	1893
CL3Contig1	1701	2381
CL4Contig1	4428	5171
CL5Contig1	1291	697
CL5Contig1	6695	6305
CL5Contig2	6695	6545
CL5Contig2	1087	936
CL5Contig2	54	1
CL5Contig2	5663	5609
CL6Contig1	5641	6240
CL6Contig1	32	631
CL6Contig2	318	631
CL6Contig2	5927	6240
CL7Contig1	2799	2190
CL8Contig1	3234	2610
CL9Contig1	4618	4070
CL10Contig1	5553	4983
CL11Contig1	439	889
CL11Contig1	6048	6498
CL12Contig1	3545	3047
CL13Contig1	5364	5828
CL13Contig1	1	219
CL13Contig2	150	1
CL13Contig2	5759	5609
CL13Contig2	6695	6605
CL13Contig2	1087	996
CL13Contig3	1	147
CL13Contig3	5610	5756
