## Supplementary Information 3: Supplementary Data for "ECCsplorer: a pipeline to detect extrachromosomal circular DNA (eccDNA) from next-generation sequencing data": Data_Fig_2a.csv

chr	start	end	epi12 [BPM]	cntrl [BPM]
chr1	220600	220700	10	0
chr1	220700	220800	13	0
chr1	220800	220900	17	1
chr1	220900	221000	13	1
chr1	221000	221100	10	1
chr1	221100	221200	8	1
chr1	374200	374300	0	3
chr1	392100	392200	3	1
chr1	392200	392300	3	1
chr1	2838700	2838800	1	4
chr1	2838800	2838900	1	3
chr1	3014800	3014900	1	3
chr1	3118300	3118400	6	1
chr1	6192000	6192100	1	3
chr1	6192100	6192200	1	4
chr1	6192200	6192300	1	3
chr1	6192300	6192400	1	3
chr1	6192400	6192500	1	3
chr1	6203600	6203700	1	3
chr1	6203700	6203800	1	3
chr1	6203800	6203900	1	4
chr1	6203900	6204000	1	3
chr1	7769800	7769900	1	3
chr1	7769900	7770000	1	3
chr1	8187400	8187500	3	0
chr1	8187500	8187600	3	0
chr1	8187600	8187700	3	0
chr1	8187700	8187800	3	0
chr1	8788000	8788100	3	0
chr1	8788200	8788300	3	0
chr1	8810500	8810600	3	0
chr1	8810600	8810700	3	0
chr1	8810700	8810800	3	0
chr1	8824900	8825000	3	0
chr1	8825000	8825100	3	0
chr1	8825100	8825200	3	0
chr1	10047600	10047700	3	1
chr1	10047700	10047800	3	1
chr1	10047800	10047900	3	0
chr1	10048600	10048700	3	1
chr1	10049300	10049400	3	0
chr1	10158000	10158100	1	3
chr1	10158100	10158200	1	7
chr1	10158200	10158300	1	6
chr1	10158300	10158400	1	4
chr1	10158400	10158500	1	3
chr1	10158500	10158600	1	3
chr1	10158600	10158700	1	3
chr1	10158700	10158800	1	3
chr1	11752700	11752800	4	16
chr1	11854500	11854600	1	3
chr1	11854600	11854700	1	3
chr1	12109900	12110000	1	6
chr1	12362500	12362600	4	0
chr1	12362600	12362700	7	0
chr1	12362700	12362800	5	0
chr1	12362800	12362900	4	0
chr1	12362900	12363000	3	0
chr1	12363000	12363100	7	0
chr1	12363100	12363200	10	0
chr1	12363200	12363300	10	0
chr1	12363300	12363400	10	0
chr1	12363400	12363500	9	0
chr1	12363500	12363600	7	0
chr1	12363600	12363700	3	0
chr1	12753500	12753600	3	0
chr1	12753700	12753800	8	0
chr1	12753800	12753900	15	0
chr1	12753900	12754000	12	0
chr1	12754000	12754100	3	0
chr1	12754100	12754200	5	0
chr1	12754200	12754300	4	0
chr1	12754300	12754400	12	0
chr1	12754400	12754500	25	0
chr1	12754500	12754600	24	0
chr1	12754600	12754700	11	1
chr1	12754700	12754800	31	1
chr1	12754800	12754900	5	1
chr1	12754900	12755000	7	1
chr1	12755000	12755100	48	1
chr1	12755100	12755200	152	1
chr1	12755200	12755300	258	1
chr1	12755300	12755400	177	1
chr1	12755400	12755500	40	1
chr1	12755500	12755600	5	1
chr1	12755600	12755700	5	0
chr1	12755700	12755800	5	0
chr1	12755800	12755900	7	0
chr1	12755900	12756000	12	0
chr1	12756000	12756100	6	0
chr1	12756100	12756200	6	0
chr1	12756200	12756300	9	0
chr1	12756300	12756400	8	0
chr1	12756400	12756500	5	0
chr1	12756500	12756600	5	0
chr1	12756600	12756700	5	1
chr1	12756700	12756800	5	1
chr1	12756800	12756900	8	0
chr1	12756900	12757000	9	0
chr1	12757000	12757100	9	0
chr1	12757100	12757200	7	0
chr1	12757200	12757300	5	0
chr1	12757300	12757400	7	0
chr1	12757400	12757500	7	0
chr1	12757500	12757600	6	0
chr1	12757600	12757700	5	0
chr1	12757700	12757800	6	0
chr1	12757800	12757900	5	0
chr1	12757900	12758000	5	0
chr1	12758000	12758100	5	0
chr1	12758100	12758200	5	1
chr1	12758200	12758300	5	1
chr1	12758300	12758400	8	0
chr1	12758400	12758500	13	0
chr1	12758500	12758600	16	0
chr1	12758600	12758700	20	0
chr1	12758700	12758800	21	0
chr1	12758800	12758900	19	0
chr1	12758900	12759000	15	0
chr1	12759000	12759100	14	0
chr1	12759100	12759200	9	0
chr1	12759200	12759300	10	0
chr1	12759300	12759400	17	0
chr1	12759400	12759500	5	0
chr1	12759500	12759600	7	0
chr1	12759600	12759700	36	1
chr1	12759700	12759800	12	1
chr1	12759800	12759900	7	1
chr1	12759900	12760000	6	1
chr1	12760000	12760100	92	1
chr1	12760100	12760200	233	1
chr1	12760200	12760300	219	1
chr1	12760300	12760400	84	1
chr1	13955100	13955200	1	4
chr1	13955200	13955300	1	7
chr1	13955300	13955400	1	5
chr1	13955400	13955500	1	4
chr1	13955500	13955600	1	3
chr1	13955600	13955700	1	3
chr1	14900400	14900500	3	1
chr1	15044600	15044700	8	1
chr1	15044700	15044800	5	1
chr1	15082300	15082400	3	1
chr1	15085300	15085400	3	1
chr1	15814300	15814400	1	3
chr1	15814400	15814500	1	3
chr1	15814500	15814600	1	4
chr1	15814600	15814700	1	5
chr1	15814700	15814800	1	5
chr1	15814800	15814900	1	3
chr1	16582900	16583000	6	1
chr1	16583000	16583100	6	1
chr1	16583100	16583200	7	1
chr1	16583200	16583300	5	1
chr1	16766000	16766100	3	1
chr1	16766100	16766200	3	1
chr1	16874600	16874700	5	1
chr1	16874700	16874800	3	1
chr1	20351300	20351400	1	6
chr1	20351400	20351500	1	5
chr1	20351500	20351600	1	4
chr1	20351600	20351700	1	4
chr1	20351700	20351800	1	3
chr1	20351800	20351900	1	3
chr1	20351900	20352000	1	3
chr1	20352000	20352100	1	3
chr1	20352100	20352200	1	4
chr1	20352200	20352300	1	5
chr1	20705700	20705800	1	8
chr1	20705800	20705900	1	6
chr1	20705900	20706000	1	4
chr1	20706000	20706100	1	5
chr1	21085500	21085600	1	3
chr1	24274700	24274800	3	3
chr1	24274800	24274900	3	4
chr1	24274900	24275000	3	3
chr1	24962300	24962400	3	0
chr1	26194500	26194600	1	3
chr1	26992900	26993000	4	0
chr1	26993000	26993100	5	0
chr1	28081900	28082000	3	0
chr1	28082000	28082100	5	0
chr1	28082100	28082200	4	0
chr1	28082200	28082300	3	0
chr1	28082400	28082500	3	0
chr2	2400	2500	4	1
chr2	2500	2600	3	1
chr2	2600	2700	3	1
chr2	2700	2800	6	1
chr2	2800	2900	5	1
chr2	3300	3400	4	4
chr2	3400	3500	4	6
chr2	3500	3600	5	8
chr2	3600	3700	5	6
chr2	3700	3800	9	8
chr2	3800	3900	12	12
chr2	3900	4000	12	14
chr2	4000	4100	8	8
chr2	4100	4200	3	3
chr2	4300	4400	3	2
chr2	4400	4500	4	2
chr2	4500	4600	5	3
chr2	4600	4700	4	4
chr2	4700	4800	3	3
chr2	5200	5300	2	3
chr2	5300	5400	2	4
chr2	5400	5500	2	4
chr2	5500	5600	2	3
chr2	5700	5800	1	3
chr2	5800	5900	1	3
chr2	5900	6000	2	3
chr2	6000	6100	2	3
chr2	6100	6200	2	3
chr2	6900	7000	6	1
chr2	7000	7100	3	1
chr2	8900	9000	5	6
chr2	9000	9100	8	8
chr2	9100	9200	13	8
chr2	9200	9300	8	6
chr2	9300	9400	3	3
chr2	9400	9500	7	6
chr2	9500	9600	14	14
chr2	9600	9700	9	10
chr2	9700	9800	2	7
chr2	9800	9900	5	12
chr2	9900	10000	9	14
chr2	10000	10100	7	9
chr2	10100	10200	2	4
chr2	1710600	1710700	1	3
chr2	1710700	1710800	1	4
chr2	1710800	1710900	1	4
chr2	1710900	1711000	1	4
chr2	1711000	1711100	1	4
chr2	1711100	1711200	1	3
chr2	1880600	1880700	1	3
chr2	2233400	2233500	1	3
chr2	2365800	2365900	1	3
chr2	2563600	2563700	1	3
chr2	2563700	2563800	1	3
chr2	2563800	2563900	1	6
chr2	2563900	2564000	1	3
chr2	2564000	2564100	1	3
chr2	2564100	2564200	1	4
chr2	2570400	2570500	1	5
chr2	2938200	2938300	9	6
chr2	2938300	2938400	14	10
chr2	2938400	2938500	14	11
chr2	2938500	2938600	14	11
chr2	2938600	2938700	13	9
chr2	2938700	2938800	7	6
chr2	3026300	3026400	1	3
chr2	3026400	3026500	1	3
chr2	3026500	3026600	1	4
chr2	3026600	3026700	1	4
chr2	3026700	3026800	1	3
chr2	3026800	3026900	1	3
chr2	3026900	3027000	1	3
chr2	3187800	3187900	3	2
chr2	3187900	3188000	8	7
chr2	3188000	3188100	9	6
chr2	3188100	3188200	4	3
chr2	3189100	3189200	2	4
chr2	3189200	3189300	3	5
chr2	3189300	3189400	2	3
chr2	3245600	3245700	1	3
chr2	3245700	3245800	1	3
chr2	3245800	3245900	1	3
chr2	3245900	3246000	2	3
chr2	3246000	3246100	3	2
chr2	3246100	3246200	3	2
chr2	3246200	3246300	3	1
chr2	3246600	3246700	3	3
chr2	3246900	3247000	2	3
chr2	3247000	3247100	2	3
chr2	3251100	3251200	3	1
chr2	3251300	3251400	3	1
chr2	3251400	3251500	4	2
chr2	3251500	3251600	3	2
chr2	3251600	3251700	3	2
chr2	3251700	3251800	3	1
chr2	3263100	3263200	1	3
chr2	3263800	3263900	2	3
chr2	3268100	3268200	3	4
chr2	3268200	3268300	3	4
chr2	3268300	3268400	3	7
chr2	3268400	3268500	4	8
chr2	3268500	3268600	5	10
chr2	3268600	3268700	5	11
chr2	3268700	3268800	5	12
chr2	3268800	3268900	4	9
chr2	3268900	3269000	2	4
chr2	3271700	3271800	4	2
chr2	3271800	3271900	19	3
chr2	3271900	3272000	19	3
chr2	3272000	3272100	13	2
chr2	3274700	3274800	3	2
chr2	3274800	3274900	3	2
chr2	3274900	3275000	3	3
chr2	3275000	3275100	2	4
chr2	3275100	3275200	2	3
chr2	3276800	3276900	1	3
chr2	3276900	3277000	1	3
chr2	3277000	3277100	1	3
chr2	3277100	3277200	1	3
chr2	3277200	3277300	1	4
chr2	3277300	3277400	1	4
chr2	3277400	3277500	1	3
chr2	3278700	3278800	2	3
chr2	3278800	3278900	2	3
chr2	3278900	3279000	2	3
chr2	3279000	3279100	2	3
chr2	3279100	3279200	2	5
chr2	3279200	3279300	2	4
chr2	3279300	3279400	2	4
chr2	3279400	3279500	1	3
chr2	3279500	3279600	1	3
chr2	3279600	3279700	1	3
chr2	3279700	3279800	1	3
chr2	3279800	3279900	1	3
chr2	3279900	3280000	1	4
chr2	3280000	3280100	1	4
chr2	3280100	3280200	1	4
chr2	3280200	3280300	1	3
chr2	3281900	3282000	3	2
chr2	3282000	3282100	3	2
chr2	3282100	3282200	3	2
chr2	3282200	3282300	3	2
chr2	3282300	3282400	3	1
chr2	3282400	3282500	3	1
chr2	3282500	3282600	4	2
chr2	3282600	3282700	5	3
chr2	3282700	3282800	5	3
chr2	3282800	3282900	4	3
chr2	3282900	3283000	5	4
chr2	3283000	3283100	7	4
chr2	3283100	3283200	8	6
chr2	3283200	3283300	8	6
chr2	3283300	3283400	6	4
chr2	3283400	3283500	6	6
chr2	3283500	3283600	4	6
chr2	3283600	3283700	3	7
chr2	3283700	3283800	3	6
chr2	3283800	3283900	1	3
chr2	3284400	3284500	1	3
chr2	3284500	3284600	1	3
chr2	3298800	3298900	1	3
chr2	3298900	3299000	1	3
chr2	3299100	3299200	1	3
chr2	3304200	3304300	1	3
chr2	3304300	3304400	1	3
chr2	3304400	3304500	1	3
chr2	3304500	3304600	1	3
chr2	3304600	3304700	1	3
chr2	3304700	3304800	1	3
chr2	3313900	3314000	4	2
chr2	3314000	3314100	3	2
chr2	3314100	3314200	4	2
chr2	3314200	3314300	3	2
chr2	3318300	3318400	1	3
chr2	3318400	3318500	1	3
chr2	3318500	3318600	1	3
chr2	3325300	3325400	1	3
chr2	3329300	3329400	1	3
chr2	3329800	3329900	1	3
chr2	3331200	3331300	1	3
chr2	3331600	3331700	4	4
chr2	3331700	3331800	4	5
chr2	3331800	3331900	3	4
chr2	3331900	3332000	4	5
chr2	3332000	3332100	3	4
chr2	3332100	3332200	2	3
chr2	3332200	3332300	2	3
chr2	3332300	3332400	2	3
chr2	3332600	3332700	3	3
chr2	3332700	3332800	3	19
chr2	3332800	3332900	3	15
chr2	3332900	3333000	3	13
chr2	3333000	3333100	3	15
chr2	3333100	3333200	2	18
chr2	3333200	3333300	2	3
chr2	3333300	3333400	2	3
chr2	3334000	3334100	3	2
chr2	3334100	3334200	4	3
chr2	3334200	3334300	4	4
chr2	3334300	3334400	4	4
chr2	3334400	3334500	3	2
chr2	3334600	3334700	3	2
chr2	3334700	3334800	3	2
chr2	3334800	3334900	3	2
chr2	3336800	3336900	1	3
chr2	3336900	3337000	1	4
chr2	3337000	3337100	1	4
chr2	3337100	3337200	2	5
chr2	3337200	3337300	2	5
chr2	3337300	3337400	1	3
chr2	3337500	3337600	2	3
chr2	3337600	3337700	1	3
chr2	3337700	3337800	1	3
chr2	3337800	3337900	1	3
chr2	3337900	3338000	2	3
chr2	3338000	3338100	2	4
chr2	3338100	3338200	2	3
chr2	3338200	3338300	2	3
chr2	3340200	3340300	1	3
chr2	3340300	3340400	1	3
chr2	3340400	3340500	2	3
chr2	3346000	3346100	1	3
chr2	3346100	3346200	2	4
chr2	3346200	3346300	1	4
chr2	3346300	3346400	1	3
chr2	3346400	3346500	1	3
chr2	3346500	3346600	1	4
chr2	3346600	3346700	1	3
chr2	3346700	3346800	1	3
chr2	3360300	3360400	2	3
chr2	3360400	3360500	2	3
chr2	3360500	3360600	2	3
chr2	3360600	3360700	2	3
chr2	3360700	3360800	2	3
chr2	3360800	3360900	2	9
chr2	3360900	3361000	2	9
chr2	3361000	3361100	2	5
chr2	3361100	3361200	3	4
chr2	3361200	3361300	2	3
chr2	3361300	3361400	2	3
chr2	3361400	3361500	11	6
chr2	3361500	3361600	23	8
chr2	3361600	3361700	25	9
chr2	3361700	3361800	18	5
chr2	3361800	3361900	13	4
chr2	3361900	3362000	16	6
chr2	3362000	3362100	16	6
chr2	3362100	3362200	17	7
chr2	3362200	3362300	16	6
chr2	3362300	3362400	18	7
chr2	3362400	3362500	14	6
chr2	3365800	3365900	1	3
chr2	3366000	3366100	1	3
chr2	3366100	3366200	1	3
chr2	3366200	3366300	2	3
chr2	3366300	3366400	2	3
chr2	3366400	3366500	3	3
chr2	3366500	3366600	3	3
chr2	3366600	3366700	4	3
chr2	3366700	3366800	4	3
chr2	3366800	3366900	4	3
chr2	3366900	3367000	4	2
chr2	3367000	3367100	3	2
chr2	3367100	3367200	3	2
chr2	3367600	3367700	2	3
chr2	3368000	3368100	2	3
chr2	3368100	3368200	2	3
chr2	3368200	3368300	2	4
chr2	3368500	3368600	10	3
chr2	3368600	3368700	35	6
chr2	3368700	3368800	21	4
chr2	3368800	3368900	32	6
chr2	3368900	3369000	114	18
chr2	3369000	3369100	163	25
chr2	3369100	3369200	170	24
chr2	3369200	3369300	130	17
chr2	3369300	3369400	89	11
chr2	3369400	3369500	86	11
chr2	3369500	3369600	110	15
chr2	3369600	3369700	139	39
chr2	3369700	3369800	126	42
chr2	3369800	3369900	39	11
chr2	3370200	3370300	2	3
chr2	3370300	3370400	3	3
chr2	3371500	3371600	2	3
chr2	3371600	3371700	2	4
chr2	3371700	3371800	2	3
chr2	3371800	3371900	2	3
chr2	3371900	3372000	2	3
chr2	3372000	3372100	2	3
chr2	3372100	3372200	2	4
chr2	3372200	3372300	2	4
chr2	3372300	3372400	2	5
chr2	3372400	3372500	3	5
chr2	3372500	3372600	3	5
chr2	3372600	3372700	3	4
chr2	3372700	3372800	3	4
chr2	3372800	3372900	3	3
chr2	3372900	3373000	3	3
chr2	3373000	3373100	2	3
chr2	3373100	3373200	2	3
chr2	3373200	3373300	2	3
chr2	3373400	3373500	2	3
chr2	3373600	3373700	2	3
chr2	3374400	3374500	2	3
chr2	3374500	3374600	2	3
chr2	3375900	3376000	2	3
chr2	3376000	3376100	3	3
chr2	3376100	3376200	2	3
chr2	3376200	3376300	2	3
chr2	3376300	3376400	2	3
chr2	3376400	3376500	1	3
chr2	3377400	3377500	2	3
chr2	3377500	3377600	3	3
chr2	3377600	3377700	2	3
chr2	3377700	3377800	2	3
chr2	3377800	3377900	2	3
chr2	3377900	3378000	2	3
chr2	3378000	3378100	2	3
chr2	3378200	3378300	1	3
chr2	3378700	3378800	2	3
chr2	3378800	3378900	3	3
chr2	3378900	3379000	2	3
chr2	3379000	3379100	2	3
chr2	3379100	3379200	2	3
chr2	3379200	3379300	2	3
chr2	3379300	3379400	2	3
chr2	3379400	3379500	3	3
chr2	3379500	3379600	3	3
chr2	3379600	3379700	4	3
chr2	3379700	3379800	4	4
chr2	3379800	3379900	4	5
chr2	3379900	3380000	5	6
chr2	3380000	3380100	3	5
chr2	3380100	3380200	3	4
chr2	3380200	3380300	2	3
chr2	3380300	3380400	1	3
chr2	3380400	3380500	1	3
chr2	3380600	3380700	1	3
chr2	3380700	3380800	1	3
chr2	3380800	3380900	1	3
chr2	3383300	3383400	1	3
chr2	3383600	3383700	1	3
chr2	3383700	3383800	1	3
chr2	3383800	3383900	1	4
chr2	3383900	3384000	1	3
chr2	3384000	3384100	1	3
chr2	3384100	3384200	1	3
chr2	3384200	3384300	1	3
chr2	3384300	3384400	1	3
chr2	3384400	3384500	1	3
chr2	3384500	3384600	1	3
chr2	3385200	3385300	2	5
chr2	3385300	3385400	2	5
chr2	3385400	3385500	1	5
chr2	3385500	3385600	1	4
chr2	3385600	3385700	2	5
chr2	3385700	3385800	3	8
chr2	3385800	3385900	4	12
chr2	3385900	3386000	4	10
chr2	3386000	3386100	3	8
chr2	3386100	3386200	3	6
chr2	3386200	3386300	3	4
chr2	3386300	3386400	3	4
chr2	3386400	3386500	2	4
chr2	3386500	3386600	3	4
chr2	3386600	3386700	3	5
chr2	3386700	3386800	4	6
chr2	3386800	3386900	3	5
chr2	3386900	3387000	2	4
chr2	3387000	3387100	2	4
chr2	3387400	3387500	3	3
chr2	3387500	3387600	2	3
chr2	3387600	3387700	1	3
chr2	3393800	3393900	1	4
chr2	3393900	3394000	1	3
chr2	3394000	3394100	1	3
chr2	3394100	3394200	2	4
chr2	3394200	3394300	2	4
chr2	3394300	3394400	1	3
chr2	3395200	3395300	1	3
chr2	3395300	3395400	1	3
chr2	3395400	3395500	1	3
chr2	3395500	3395600	1	3
chr2	3403300	3403400	1	3
chr2	3403400	3403500	1	4
chr2	3403500	3403600	2	3
chr2	3403600	3403700	3	3
chr2	3403700	3403800	3	3
chr2	3403800	3403900	4	2
chr2	3403900	3404000	3	2
chr2	3404100	3404200	3	2
chr2	3404200	3404300	3	3
chr2	3404300	3404400	3	4
chr2	3404400	3404500	3	4
chr2	3404500	3404600	3	5
chr2	3404600	3404700	3	5
chr2	3404700	3404800	2	4
chr2	3404800	3404900	2	4
chr2	3404900	3405000	2	4
chr2	3405000	3405100	2	6
chr2	3405100	3405200	2	7
chr2	3405200	3405300	2	7
chr2	3405300	3405400	2	6
chr2	3405400	3405500	2	6
chr2	3405500	3405600	2	7
chr2	3405600	3405700	2	8
chr2	3405700	3405800	3	7
chr2	3405800	3405900	3	5
chr2	3405900	3406000	3	3
chr2	3406000	3406100	3	3
chr2	3406100	3406200	2	3
chr2	3410100	3410200	1	3
chr2	3410800	3410900	2	3
chr2	3410900	3411000	2	3
chr2	3411000	3411100	2	3
chr2	3411100	3411200	2	4
chr2	3411200	3411300	2	3
chr2	3412900	3413000	1	3
chr2	3413000	3413100	1	3
chr2	3415100	3415200	2	5
chr2	3415200	3415300	2	5
chr2	3415300	3415400	2	4
chr2	3415400	3415500	2	4
chr2	3415500	3415600	2	5
chr2	3415900	3416000	1	4
chr2	3416000	3416100	1	3
chr2	3416100	3416200	1	4
chr2	3416200	3416300	2	4
chr2	3416300	3416400	3	3
chr2	3416400	3416500	3	3
chr2	3416500	3416600	4	4
chr2	3416600	3416700	5	6
chr2	3416700	3416800	4	5
chr2	3416800	3416900	3	5
chr2	3416900	3417000	2	3
chr2	3417000	3417100	2	3
chr2	3417100	3417200	2	3
chr2	3417200	3417300	3	3
chr2	3417300	3417400	3	3
chr2	3417400	3417500	3	3
chr2	3417500	3417600	2	3
chr2	3417600	3417700	1	3
chr2	3421200	3421300	1	3
chr2	3421300	3421400	1	3
chr2	3421400	3421500	1	3
chr2	3422100	3422200	1	3
chr2	3423700	3423800	2	3
chr2	3423800	3423900	1	3
chr2	3423900	3424000	1	4
chr2	3424000	3424100	1	4
chr2	3424100	3424200	1	4
chr2	3424200	3424300	1	4
chr2	3424300	3424400	1	3
chr2	3424400	3424500	1	3
chr2	3426400	3426500	1	3
chr2	3426500	3426600	1	3
chr2	3427300	3427400	3	4
chr2	3427400	3427500	3	4
chr2	3427500	3427600	3	4
chr2	3427600	3427700	2	3
chr2	3427700	3427800	2	3
chr2	3427800	3427900	2	4
chr2	3427900	3428000	2	3
chr2	3428000	3428100	2	4
chr2	3428100	3428200	2	4
chr2	3428200	3428300	2	3
chr2	3428300	3428400	1	3
chr2	3428400	3428500	1	3
chr2	3428500	3428600	2	3
chr2	3428600	3428700	2	3
chr2	3428700	3428800	2	3
chr2	3428800	3428900	2	3
chr2	3432600	3432700	1	3
chr2	3432700	3432800	1	3
chr2	3432900	3433000	1	3
chr2	3433400	3433500	3	2
chr2	3433500	3433600	3	3
chr2	3433600	3433700	4	3
chr2	3433700	3433800	4	3
chr2	3433800	3433900	3	3
chr2	3433900	3434000	3	3
chr2	3434000	3434100	3	3
chr2	3434100	3434200	3	3
chr2	3434500	3434600	3	2
chr2	3439100	3439200	2	3
chr2	3439200	3439300	3	3
chr2	3439300	3439400	3	4
chr2	3439400	3439500	3	4
chr2	3439500	3439600	3	3
chr2	3439600	3439700	2	3
chr2	3439700	3439800	2	3
chr2	3439800	3439900	2	3
chr2	3439900	3440000	2	3
chr2	3440000	3440100	2	3
chr2	3440100	3440200	3	3
chr2	3440200	3440300	3	3
chr2	3443900	3444000	2	3
chr2	3444000	3444100	2	4
chr2	3444100	3444200	2	4
chr2	3444200	3444300	2	3
chr2	3444300	3444400	2	3
chr2	3444400	3444500	2	5
chr2	3444500	3444600	2	6
chr2	3444600	3444700	2	5
chr2	3444700	3444800	1	5
chr2	3444800	3444900	1	4
chr2	3449300	3449400	1	3
chr2	3449400	3449500	1	4
chr2	3449500	3449600	2	4
chr2	3449600	3449700	2	5
chr2	3449700	3449800	2	5
chr2	3449800	3449900	2	5
chr2	3449900	3450000	2	7
chr2	3450000	3450100	2	8
chr2	3450100	3450200	1	5
chr2	3450200	3450300	1	3
chr2	3450800	3450900	1	3
chr2	3458300	3458400	2	3
chr2	3459000	3459100	2	3
chr2	3459100	3459200	2	4
chr2	3459200	3459300	2	4
chr2	3459300	3459400	2	4
chr2	3459400	3459500	1	3
chr2	3464600	3464700	1	3
chr2	3465600	3465700	1	3
chr2	3465700	3465800	1	4
chr2	3465800	3465900	1	6
chr2	3465900	3466000	1	6
chr2	3466000	3466100	1	4
chr2	3466100	3466200	1	4
chr2	3466200	3466300	1	3
chr2	3468200	3468300	4	6
chr2	3468300	3468400	6	8
chr2	3468400	3468500	6	5
chr2	3468500	3468600	6	6
chr2	3468600	3468700	8	12
chr2	3468700	3468800	4	11
chr2	3468800	3468900	2	8
chr2	3468900	3469000	2	5
chr2	3469000	3469100	2	5
chr2	3469100	3469200	2	4
chr2	3469200	3469300	1	3
chr2	3469300	3469400	1	3
chr2	3469400	3469500	2	3
chr2	3469500	3469600	1	3
chr2	3470400	3470500	1	3
chr2	3470500	3470600	1	3
chr2	3470600	3470700	1	3
chr2	3472000	3472100	1	3
chr2	3472100	3472200	1	3
chr2	3472200	3472300	1	3
chr2	3473700	3473800	1	3
chr2	3473800	3473900	1	3
chr2	3474100	3474200	1	3
chr2	3474600	3474700	2	3
chr2	3474700	3474800	2	4
chr2	3474800	3474900	3	4
chr2	3474900	3475000	3	5
chr2	3475000	3475100	2	4
chr2	3475100	3475200	2	3
chr2	3475200	3475300	1	3
chr2	3475300	3475400	1	3
chr2	3475400	3475500	1	3
chr2	3480800	3480900	1	5
chr2	3480900	3481000	3	4
chr2	3481000	3481100	4	3
chr2	3481100	3481200	4	3
chr2	3481200	3481300	3	3
chr2	3481300	3481400	5	3
chr2	3481400	3481500	7	5
chr2	3481500	3481600	9	10
chr2	3481600	3481700	7	7
chr2	3481700	3481800	4	2
chr2	3481800	3481900	3	2
chr2	3481900	3482000	3	2
chr2	3482000	3482100	4	2
chr2	3482100	3482200	5	2
chr2	3482200	3482300	3	2
chr2	3483500	3483600	1	3
chr2	3483600	3483700	1	3
chr2	3494900	3495000	2	3
chr2	3495500	3495600	2	3
chr2	3495600	3495700	6	5
chr2	3495700	3495800	8	7
chr2	3495800	3495900	9	7
chr2	3495900	3496000	8	4
chr2	3496000	3496100	7	4
chr2	3496100	3496200	6	4
chr2	3496200	3496300	6	5
chr2	3496300	3496400	6	6
chr2	3496400	3496500	4	5
chr2	3501300	3501400	1	3
chr2	3502300	3502400	2	3
chr2	3502400	3502500	2	3
chr2	3502700	3502800	30	5
chr2	3502800	3502900	67	11
chr2	3502900	3503000	80	14
chr2	3503000	3503100	108	18
chr2	3503100	3503200	152	24
chr2	3503200	3503300	176	25
chr2	3503300	3503400	163	21
chr2	3503400	3503500	113	14
chr2	3503500	3503600	86	10
chr2	3503600	3503700	94	11
chr2	3503700	3503800	115	19
chr2	3503800	3503900	148	46
chr2	3503900	3504000	108	34
chr2	3504000	3504100	19	5
chr2	3504500	3504600	3	2
chr2	3505800	3505900	2	3
chr2	3506400	3506500	1	3
chr2	3506500	3506600	1	4
chr2	3506600	3506700	2	4
chr2	3506700	3506800	2	4
chr2	3506800	3506900	2	3
chr2	3506900	3507000	2	3
chr2	3606600	3606700	4	2
chr2	3607700	3607800	5	2
chr2	3614900	3615000	3	2
chr2	3615000	3615100	10	3
chr2	3616600	3616700	4	2
chr2	3618000	3618100	5	2
chr2	3618100	3618200	6	2
chr2	3618400	3618500	5	2
chr2	3618900	3619000	4	2
chr2	3619000	3619100	3	2
chr2	3620900	3621000	10	3
chr2	3623400	3623500	3	2
chr2	3625900	3626000	3	2
chr2	3626100	3626200	3	2
chr2	3626200	3626300	14	5
chr2	3626300	3626400	5	3
chr2	3626900	3627000	5	2
chr2	3627200	3627300	4	3
chr2	3627300	3627400	9	3
chr2	4258100	4258200	1	3
chr2	5374300	5374400	3	1
chr2	5374400	5374500	3	1
chr2	5829000	5829100	4	1
chr2	5829100	5829200	6	1
chr2	5829200	5829300	9	1
chr2	5829300	5829400	11	1
chr2	5829400	5829500	7	1
chr2	5829500	5829600	6	1
chr2	5829600	5829700	6	1
chr2	5829700	5829800	3	1
chr2	6990700	6990800	1	5
chr2	6990800	6990900	1	3
chr2	6990900	6991000	1	3
chr2	6991000	6991100	1	3
chr2	6991100	6991200	1	3
chr2	6991200	6991300	1	4
chr2	6991300	6991400	1	5
chr2	6991400	6991500	1	4
chr2	6991500	6991600	1	4
chr2	6991900	6992000	1	3
chr2	6992000	6992100	1	4
chr2	6992100	6992200	1	3
chr2	7106000	7106100	1	3
chr2	7191000	7191100	3	3
chr2	7191100	7191200	4	4
chr2	8674500	8674600	3	0
chr2	8674600	8674700	3	0
chr2	9711500	9711600	3	2
chr2	11938000	11938100	3	0
chr2	11938100	11938200	3	0
chr2	11938200	11938300	3	0
chr2	13202500	13202600	1	3
chr2	13202600	13202700	1	3
chr2	15432200	15432300	1	3
chr2	16045400	16045500	1	3
chr2	16045500	16045600	1	5
chr2	16045600	16045700	1	7
chr2	16045700	16045800	1	5
chr2	16045800	16045900	1	3
chr2	16079800	16079900	1	3
chr2	16079900	16080000	1	3
chr2	17709700	17709800	8	0
chr2	17709800	17709900	9	0
chr2	17709900	17710000	8	0
chr2	17710000	17710100	7	0
chr3	1517100	1517200	4	1
chr3	1517200	1517300	4	1
chr3	1517300	1517400	4	1
chr3	1517400	1517500	3	1
chr3	1517500	1517600	4	1
chr3	1517600	1517700	4	1
chr3	1517700	1517800	4	1
chr3	1983400	1983500	1	4
chr3	1983500	1983600	1	4
chr3	2029100	2029200	0	3
chr3	5705300	5705400	3	1
chr3	5705400	5705500	3	1
chr3	5706200	5706300	3	1
chr3	5706300	5706400	3	1
chr3	7104100	7104200	3	3
chr3	7104200	7104300	4	3
chr3	7104300	7104400	4	4
chr3	7104400	7104500	3	3
chr3	9774300	9774400	3	1
chr3	10113300	10113400	2	4
chr3	10113400	10113500	2	6
chr3	10182000	10182100	4	1
chr3	10182100	10182200	14	1
chr3	10182200	10182300	42	1
chr3	10182300	10182400	22	1
chr3	10965800	10965900	3	11
chr3	11357300	11357400	8	1
chr3	11357400	11357500	10	1
chr3	11357500	11357600	10	1
chr3	11357600	11357700	10	1
chr3	11357700	11357800	9	1
chr3	11357800	11357900	5	1
chr3	11357900	11358000	5	1
chr3	11358000	11358100	6	1
chr3	12951700	12951800	1	3
chr3	12951800	12951900	1	3
chr3	13538200	13538300	3	1
chr3	13538300	13538400	3	1
chr3	13541000	13541100	3	2
chr3	13541100	13541200	3	1
chr3	13566200	13566300	1	3
chr3	13566300	13566400	1	3
chr3	13589300	13589400	5	2
chr3	13589500	13589600	3	1
chr3	13590400	13590500	4	2
chr3	13590500	13590600	4	2
chr3	13590600	13590700	5	3
chr3	13590700	13590800	8	4
chr3	13590800	13590900	8	3
chr3	13591100	13591200	5	2
chr3	13591200	13591300	3	2
chr3	13591400	13591500	4	2
chr3	13591500	13591600	9	3
chr3	13591900	13592000	3	2
chr3	13592100	13592200	3	2
chr3	13592200	13592300	10	3
chr3	13592400	13592500	3	1
chr3	14085100	14085200	4	1
chr3	14085200	14085300	3	1
chr3	14085400	14085500	3	1
chr3	14085500	14085600	4	1
chr3	14085600	14085700	4	1
chr3	14085700	14085800	4	1
chr3	14085800	14085900	4	1
chr3	14085900	14086000	4	1
chr3	14086000	14086100	3	1
chr3	14086100	14086200	3	1
chr3	14086200	14086300	3	1
chr3	14086300	14086400	4	1
chr3	14192900	14193000	9	8
chr3	14193000	14193100	22	21
chr3	14193100	14193200	36	35
chr3	14193200	14193300	37	36
chr3	14193300	14193400	27	31
chr3	14193400	14193500	7	11
chr3	14193500	14193600	11	19
chr3	14193600	14193700	10	18
chr3	14193700	14193800	4	7
chr3	14193800	14193900	5	6
chr3	14193900	14194000	4	5
chr3	14194000	14194100	5	6
chr3	14194100	14194200	5	5
chr3	14194200	14194300	5	4
chr3	14194300	14194400	4	4
chr3	14194400	14194500	4	4
chr3	14194500	14194600	4	4
chr3	14194600	14194700	4	4
chr3	14194700	14194800	4	4
chr3	14194800	14194900	5	4
chr3	14194900	14195000	5	4
chr3	14195000	14195100	5	4
chr3	14195100	14195200	5	4
chr3	14195200	14195300	4	4
chr3	14195300	14195400	4	4
chr3	14195400	14195500	5	5
chr3	14195500	14195600	6	5
chr3	14195600	14195700	5	5
chr3	14195700	14195800	5	5
chr3	14195800	14195900	5	4
chr3	14195900	14196000	5	5
chr3	14196000	14196100	5	5
chr3	14196100	14196200	6	5
chr3	14196200	14196300	5	5
chr3	14196300	14196400	7	5
chr3	14196400	14196500	13	5
chr3	14196500	14196600	16	5
chr3	14196600	14196700	16	5
chr3	14196700	14196800	14	5
chr3	14196800	14196900	13	6
chr3	14196900	14197000	15	7
chr3	14197000	14197100	11	10
chr3	14197100	14197200	13	12
chr3	14197200	14197300	12	10
chr3	14197300	14197400	8	7
chr3	14197400	14197500	7	7
chr3	14197500	14197600	6	8
chr3	14197600	14197700	10	10
chr3	14197700	14197800	17	16
chr3	14197800	14197900	20	21
chr3	14197900	14198000	18	23
chr3	14198000	14198100	14	17
chr3	14198100	14198200	11	12
chr3	14198200	14198300	9	10
chr3	14198300	14198400	8	7
chr3	14198400	14198500	9	6
chr3	14198500	14198600	9	7
chr3	14198600	14198700	8	7
chr3	14198700	14198800	7	6
chr3	14198800	14198900	6	5
chr3	14198900	14199000	5	6
chr3	14199000	14199100	5	6
chr3	14199100	14199200	6	8
chr3	14199200	14199300	7	9
chr3	14199300	14199400	8	10
chr3	14199400	14199500	6	9
chr3	14199500	14199600	6	8
chr3	14199600	14199700	5	8
chr3	14199700	14199800	5	7
chr3	14199800	14199900	4	7
chr3	14199900	14200000	6	8
chr3	14200000	14200100	5	8
chr3	14200100	14200200	5	6
chr3	14200200	14200300	5	5
chr3	14200300	14200400	4	5
chr3	14200400	14200500	4	4
chr3	14200500	14200600	4	5
chr3	14200600	14200700	4	4
chr3	14200700	14200800	5	5
chr3	14200800	14200900	6	5
chr3	14200900	14201000	7	5
chr3	14201000	14201100	6	5
chr3	14201100	14201200	7	5
chr3	14201200	14201300	7	5
chr3	14201300	14201400	7	5
chr3	14201400	14201500	6	5
chr3	14201500	14201600	6	5
chr3	14201600	14201700	7	5
chr3	14201700	14201800	6	5
chr3	14201800	14201900	6	5
chr3	14201900	14202000	6	5
chr3	14202000	14202100	6	5
chr3	14202100	14202200	6	5
chr3	14202200	14202300	7	5
chr3	14202300	14202400	7	6
chr3	14202400	14202500	7	6
chr3	14202500	14202600	7	5
chr3	14202600	14202700	7	6
chr3	14202700	14202800	8	8
chr3	14202800	14202900	11	13
chr3	14202900	14203000	14	17
chr3	14203000	14203100	16	16
chr3	14203100	14203200	19	17
chr3	14203200	14203300	17	17
chr3	14203300	14203400	17	16
chr3	14203400	14203500	23	21
chr3	14203500	14203600	38	36
chr3	14203600	14203700	39	42
chr3	14203700	14203800	37	47
chr3	14203800	14203900	18	28
chr3	14203900	14204000	11	20
chr3	14204000	14204100	8	17
chr3	14204100	14204200	2	3
chr3	14230800	14230900	3	1
chr3	14251300	14251400	1	3
chr3	14251400	14251500	1	4
chr3	15500500	15500600	4	1
chr3	15500600	15500700	10	1
chr3	15500700	15500800	11	1
chr3	15500800	15500900	11	1
chr3	15500900	15501000	12	1
chr3	15501000	15501100	17	1
chr3	15501100	15501200	15	1
chr3	15501200	15501300	7	1
chr3	15501300	15501400	3	1
chr3	15501500	15501600	3	1
chr3	15501600	15501700	7	1
chr3	15501700	15501800	7	1
chr3	15501800	15501900	7	1
chr3	16357000	16357100	3	1
chr3	18919400	18919500	1	5
chr3	18919500	18919600	1	5
chr3	18919600	18919700	1	7
chr3	18919700	18919800	1	10
chr3	18919800	18919900	1	10
chr3	18919900	18920000	1	7
chr3	18920000	18920100	1	7
chr3	18920100	18920200	1	8
chr3	18920200	18920300	1	5
chr3	19267200	19267300	3	0
chr3	19267300	19267400	3	0
chr3	19267400	19267500	3	0
chr3	22556300	22556400	1	3
chr4	239500	239600	1	3
chr4	239600	239700	1	3
chr4	239700	239800	1	3
chr4	239800	239900	1	3
chr4	239900	240000	1	3
chr4	240400	240500	1	3
chr4	240500	240600	1	3
chr4	240600	240700	1	3
chr4	240700	240800	1	4
chr4	240800	240900	1	4
chr4	240900	241000	1	3
chr4	337900	338000	1	6
chr4	338000	338100	1	7
chr4	338100	338200	1	7
chr4	338200	338300	1	9
chr4	338300	338400	1	13
chr4	338400	338500	1	11
chr4	1120800	1120900	1	3
chr4	1120900	1121000	1	3
chr4	1782100	1782200	3	0
chr4	1782200	1782300	3	0
chr4	1782300	1782400	3	0
chr4	1782400	1782500	4	0
chr4	1782500	1782600	6	0
chr4	1782600	1782700	6	0
chr4	1782700	1782800	5	0
chr4	2307500	2307600	1	3
chr4	2307600	2307700	1	5
chr4	2307700	2307800	1	3
chr4	2308200	2308300	1	3
chr4	2915200	2915300	1	5
chr4	2915300	2915400	1	4
chr4	2915400	2915500	1	3
chr4	3054500	3054600	6	1
chr4	3054600	3054700	4	1
chr4	3054700	3054800	3	2
chr4	3054900	3055000	3	4
chr4	3055000	3055100	7	3
chr4	3055500	3055600	7	2
chr4	3055600	3055700	4	1
chr4	3055800	3055900	2	3
chr4	3055900	3056000	4	6
chr4	3056000	3056100	8	5
chr4	3056100	3056200	3	2
chr4	3056300	3056400	2	4
chr4	3056400	3056500	4	7
chr4	3056500	3056600	8	5
chr4	3056600	3056700	3	1
chr4	3056800	3056900	3	4
chr4	3056900	3057000	5	6
chr4	3057000	3057100	7	3
chr4	3057300	3057400	3	4
chr4	3057400	3057500	2	3
chr4	3057800	3057900	3	6
chr4	3057900	3058000	5	6
chr4	3058000	3058100	7	3
chr4	3058300	3058400	3	6
chr4	3058400	3058500	5	6
chr4	3058500	3058600	7	3
chr4	3058800	3058900	3	6
chr4	3058900	3059000	5	6
chr4	3059000	3059100	7	3
chr4	3059200	3059300	2	3
chr4	3059300	3059400	3	6
chr4	3059400	3059500	5	6
chr4	3059500	3059600	7	3
chr4	3059700	3059800	2	3
chr4	3059800	3059900	3	4
chr4	3059900	3060000	2	3
chr4	3060200	3060300	2	3
chr4	3060300	3060400	3	6
chr4	3060400	3060500	6	6
chr4	3060500	3060600	7	3
chr4	3060700	3060800	2	3
chr4	3060800	3060900	3	6
chr4	3060900	3061000	6	7
chr4	3061000	3061100	6	3
chr4	3396800	3396900	5	1
chr4	3396900	3397000	5	1
chr4	3539300	3539400	1	3
chr4	3539400	3539500	1	3
chr4	3539500	3539600	1	3
chr4	3539600	3539700	1	3
chr4	3625500	3625600	1	4
chr4	3625600	3625700	1	5
chr4	3625700	3625800	1	3
chr4	3951900	3952000	4	1
chr4	3952200	3952300	3	1
chr4	3952400	3952500	3	1
chr4	3952700	3952800	3	1
chr4	3952900	3953000	7	2
chr4	3953000	3953100	4	2
chr4	3953400	3953500	5	2
chr4	3953500	3953600	10	3
chr4	3953600	3953700	3	2
chr4	3954400	3954500	3	1
chr4	3954900	3955000	3	1
chr4	3955600	3955700	3	1
chr4	4594300	4594400	4	1
chr4	4594400	4594500	5	1
chr4	4594500	4594600	6	1
chr4	4594600	4594700	6	1
chr4	5069000	5069100	4	1
chr4	5069100	5069200	4	1
chr4	5783000	5783100	1	3
chr4	5783100	5783200	1	4
chr4	5783200	5783300	1	3
chr4	8025400	8025500	1	7
chr4	8025500	8025600	1	5
chr4	8025600	8025700	1	3
chr4	8025700	8025800	1	3
chr4	8025800	8025900	1	4
chr4	8025900	8026000	1	5
chr4	8026000	8026100	1	7
chr4	11047000	11047100	1	3
chr4	11047100	11047200	1	3
chr4	11049100	11049200	1	3
chr4	11049200	11049300	1	4
chr4	11049300	11049400	1	5
chr4	11049400	11049500	1	5
chr4	11049500	11049600	1	4
chr4	11049600	11049700	1	3
chr4	11049800	11049900	1	4
chr4	11049900	11050000	1	7
chr4	11050000	11050100	1	10
chr4	11050100	11050200	2	11
chr4	11050200	11050300	1	9
chr4	11050300	11050400	1	4
chr4	11052300	11052400	1	3
chr4	11052400	11052500	1	3
chr4	11052500	11052600	1	4
chr4	11052600	11052700	1	4
chr4	11052700	11052800	1	5
chr4	11052800	11052900	1	4
chr4	11053100	11053200	1	7
chr4	11053200	11053300	1	7
chr4	11053300	11053400	2	11
chr4	11053400	11053500	1	10
chr4	11053500	11053600	1	6
chr4	11053600	11053700	1	3
chr4	11055600	11055700	1	3
chr4	11055700	11055800	1	4
chr4	11055800	11055900	1	5
chr4	11055900	11056000	1	5
chr4	11056000	11056100	1	4
chr4	11056100	11056200	1	3
chr4	11056300	11056400	1	3
chr4	11056400	11056500	1	7
chr4	11056500	11056600	1	9
chr4	11056600	11056700	2	11
chr4	11056700	11056800	1	9
chr4	11056800	11056900	1	5
chr4	11058900	11059000	1	3
chr4	11059000	11059100	1	4
chr4	11059100	11059200	1	5
chr4	11059200	11059300	1	5
chr4	11059300	11059400	1	4
chr4	11059400	11059500	1	3
chr4	11059600	11059700	1	6
chr4	11059700	11059800	1	7
chr4	11059800	11059900	1	11
chr4	11059900	11060000	1	10
chr4	11060000	11060100	1	7
chr4	11060100	11060200	1	4
chr4	11062100	11062200	1	3
chr4	11062200	11062300	1	4
chr4	11062300	11062400	1	5
chr4	11062400	11062500	1	5
chr4	11062500	11062600	1	4
chr4	11062600	11062700	1	3
chr4	11062900	11063000	1	7
chr4	11063000	11063100	1	8
chr4	11063100	11063200	2	11
chr4	11063200	11063300	1	10
chr4	11063300	11063400	1	5
chr4	11063400	11063500	1	3
chr4	11065400	11065500	1	3
chr4	11065500	11065600	1	4
chr4	11065600	11065700	1	5
chr4	11065700	11065800	1	5
chr4	11065800	11065900	1	4
chr4	11065900	11066000	1	3
chr4	11066100	11066200	1	4
chr4	11066200	11066300	1	7
chr4	11066300	11066400	1	10
chr4	11066400	11066500	2	11
chr4	11066500	11066600	1	8
chr4	11066600	11066700	1	4
chr4	11068600	11068700	1	3
chr4	11068700	11068800	1	4
chr4	11068800	11068900	1	4
chr4	11068900	11069000	1	4
chr4	11069000	11069100	1	5
chr4	11069100	11069200	1	4
chr4	11069400	11069500	1	7
chr4	11069500	11069600	1	7
chr4	11069600	11069700	2	12
chr4	11069700	11069800	1	10
chr4	11069800	11069900	1	6
chr4	11069900	11070000	1	3
chr4	11071900	11072000	1	3
chr4	11072000	11072100	1	4
chr4	11072100	11072200	1	5
chr4	11072200	11072300	1	5
chr4	11072300	11072400	1	4
chr4	11072400	11072500	1	3
chr4	11072600	11072700	1	3
chr4	11072700	11072800	1	7
chr4	11072800	11072900	1	9
chr4	11072900	11073000	2	11
chr4	11073000	11073100	1	9
chr4	11073100	11073200	1	5
chr4	11075200	11075300	1	3
chr4	11075300	11075400	1	4
chr4	11075400	11075500	1	5
chr4	11075500	11075600	1	5
chr4	11075600	11075700	1	4
chr4	11075700	11075800	1	3
chr4	11075900	11076000	1	6
chr4	11076000	11076100	1	7
chr4	11076100	11076200	2	11
chr4	11076200	11076300	1	10
chr4	11076300	11076400	1	7
chr4	11076400	11076500	1	4
chr4	11078400	11078500	1	3
chr4	11078500	11078600	1	4
chr4	11078600	11078700	1	5
chr4	11078700	11078800	1	5
chr4	11078800	11078900	1	4
chr4	11078900	11079000	1	4
chr4	11079000	11079100	1	3
chr4	11079100	11079200	1	3
chr4	11079200	11079300	1	7
chr4	11079300	11079400	1	8
chr4	11079400	11079500	2	11
chr4	11079500	11079600	1	10
chr4	11079600	11079700	1	5
chr4	11080300	11080400	1	3
chr4	11083300	11083400	1	3
chr4	11083400	11083500	1	4
chr4	11083500	11083600	1	5
chr4	11083600	11083700	1	5
chr4	11083700	11083800	1	4
chr4	11083800	11083900	1	3
chr4	11084000	11084100	1	6
chr4	11084100	11084200	1	7
chr4	11084200	11084300	1	11
chr4	11084300	11084400	1	10
chr4	11084400	11084500	1	7
chr4	11084500	11084600	1	4
chr4	11086500	11086600	1	3
chr4	11086600	11086700	1	4
chr4	11086700	11086800	1	5
chr4	11086800	11086900	1	5
chr4	11086900	11087000	1	4
chr4	11087000	11087100	1	3
chr4	11087300	11087400	1	7
chr4	11087400	11087500	1	8
chr4	11087500	11087600	2	11
chr4	11087600	11087700	1	10
chr4	11087700	11087800	1	5
chr4	11087800	11087900	1	3
chr4	11089800	11089900	1	3
chr4	11089900	11090000	1	4
chr4	11090000	11090100	1	5
chr4	11090100	11090200	1	5
chr4	11090200	11090300	1	4
chr4	11090300	11090400	1	3
chr4	11090500	11090600	1	4
chr4	11090600	11090700	1	7
chr4	11090700	11090800	1	10
chr4	11090800	11090900	2	11
chr4	11090900	11091000	1	8
chr4	11091000	11091100	1	4
chr4	11093200	11093300	1	3
chr4	11093300	11093400	1	4
chr4	11093400	11093500	1	3
chr4	11093800	11093900	1	7
chr4	11093900	11094000	1	6
chr4	11094000	11094100	1	4
chr4	11101400	11101500	1	3
chr4	11101500	11101600	1	4
chr4	11101600	11101700	1	5
chr4	11101700	11101800	1	5
chr4	11101800	11101900	1	5
chr4	11101900	11102000	1	3
chr4	11102200	11102300	1	7
chr4	11102300	11102400	1	8
chr4	11102400	11102500	2	11
chr4	11102500	11102600	1	10
chr4	11102600	11102700	1	6
chr4	11102700	11102800	1	3
chr4	11472700	11472800	1	3
chr4	12070400	12070500	3	1
chr4	12070500	12070600	3	1
chr4	13572400	13572500	1	3
chr4	13572500	13572600	1	3
chr4	13572600	13572700	1	4
chr4	13572700	13572800	1	6
chr4	13572800	13572900	1	6
chr4	13572900	13573000	1	3
chr4	13573000	13573100	1	3
chr4	14276200	14276300	1	4
chr4	14276300	14276400	1	6
chr4	14276400	14276500	1	6
chr4	14276500	14276600	1	7
chr4	14276600	14276700	1	7
chr4	14276700	14276800	1	10
chr4	14276800	14276900	1	13
chr4	14276900	14277000	1	12
chr4	14277000	14277100	1	5
chr4	15681900	15682000	3	1
chr4	15864000	15864100	1	4
chr4	15864100	15864200	1	5
chr4	15864200	15864300	1	3
chr4	15864300	15864400	1	3
chr4	15864400	15864500	1	3
chr4	16932500	16932600	1	3
chr4	16932600	16932700	1	11
chr4	16932700	16932800	1	11
chr4	16932800	16932900	1	15
chr4	16932900	16933000	1	15
chr4	17569300	17569400	3	1
chr4	17569400	17569500	3	1
chr4	17569500	17569600	3	1
chr4	17931500	17931600	3	0
chr4	17931600	17931700	3	0
chr4	17931700	17931800	3	0
chr4	17931800	17931900	3	0
chr4	17932100	17932200	3	0
chr4	17932200	17932300	3	0
chr4	17932600	17932700	3	0
chr4	17932700	17932800	3	0
chr4	17932800	17932900	3	0
chr4	17932900	17933000	3	0
chr4	17933000	17933100	3	0
chr4	17955900	17956000	1	3
chr4	17956000	17956100	1	3
chr4	17956200	17956300	1	3
chr4	17956300	17956400	1	3
chr4	17956400	17956500	1	3
chr4	18440300	18440400	0	3
chr4	18440400	18440500	1	6
chr4	18440500	18440600	1	5
chr4	18440600	18440700	0	6
chr4	18440700	18440800	0	6
chr5	1239800	1239900	0	3
chr5	1239900	1240000	0	3
chr5	3349700	3349800	1	3
chr5	5629900	5630000	7	0
chr5	5630000	5630100	108	1
chr5	5630100	5630200	249	1
chr5	5630200	5630300	228	1
chr5	5630300	5630400	111	0
chr5	5630400	5630500	73	0
chr5	5630500	5630600	64	0
chr5	5630600	5630700	56	0
chr5	5630700	5630800	49	1
chr5	5630800	5630900	42	1
chr5	5630900	5631000	41	0
chr5	5631000	5631100	39	1
chr5	5631100	5631200	36	1
chr5	5631200	5631300	30	1
chr5	5631300	5631400	27	0
chr5	5631400	5631500	27	0
chr5	5631500	5631600	26	1
chr5	5631600	5631700	26	0
chr5	5631700	5631800	26	0
chr5	5631800	5631900	23	0
chr5	5631900	5632000	22	0
chr5	5632000	5632100	21	0
chr5	5632100	5632200	21	0
chr5	5632200	5632300	21	0
chr5	5632300	5632400	20	0
chr5	5632400	5632500	20	1
chr5	5632500	5632600	20	1
chr5	5632600	5632700	20	1
chr5	5632700	5632800	20	0
chr5	5632800	5632900	21	0
chr5	5632900	5633000	22	0
chr5	5633000	5633100	22	1
chr5	5633100	5633200	22	1
chr5	5633200	5633300	24	0
chr5	5633300	5633400	27	0
chr5	5633400	5633500	29	0
chr5	5633500	5633600	32	0
chr5	5633600	5633700	28	0
chr5	5633700	5633800	27	0
chr5	5633800	5633900	27	0
chr5	5633900	5634000	29	0
chr5	5634000	5634100	33	0
chr5	5634100	5634200	38	0
chr5	5634200	5634300	46	0
chr5	5634300	5634400	58	0
chr5	5634400	5634500	64	1
chr5	5634500	5634600	68	1
chr5	5634600	5634700	66	1
chr5	5634700	5634800	61	1
chr5	5634800	5634900	75	1
chr5	5634900	5635000	129	1
chr5	5635000	5635100	232	1
chr5	5635100	5635200	240	1
chr5	5635200	5635300	98	0
chr5	5635300	5635400	3	0
chr5	6926900	6927000	3	1
chr5	6927000	6927100	3	1
chr5	6927100	6927200	3	1
chr5	6927200	6927300	3	1
chr5	6927300	6927400	3	1
chr5	6927400	6927500	3	1
chr5	6927500	6927600	3	1
chr5	6927600	6927700	4	1
chr5	7066800	7066900	1	3
chr5	7067100	7067200	1	3
chr5	7067200	7067300	1	3
chr5	7785900	7786000	4	1
chr5	7786000	7786100	4	1
chr5	7786100	7786200	3	1
chr5	8133800	8133900	3	2
chr5	8133900	8134000	4	3
chr5	8489700	8489800	1	3
chr5	8625700	8625800	3	1
chr5	8954500	8954600	3	1
chr5	8954600	8954700	3	1
chr5	8954800	8954900	3	1
chr5	8954900	8955000	3	1
chr5	8966000	8966100	3	1
chr5	8966100	8966200	3	1
chr5	8966300	8966400	3	1
chr5	8966400	8966500	3	1
chr5	10243000	10243100	1	4
chr5	10243100	10243200	1	4
chr5	10243200	10243300	1	3
chr5	10245200	10245300	1	3
chr5	10245300	10245400	1	4
chr5	10248100	10248200	1	3
chr5	10250700	10250800	1	3
chr5	10250800	10250900	1	4
chr5	10250900	10251000	1	4
chr5	10253500	10253600	1	3
chr5	10253600	10253700	1	4
chr5	10253700	10253800	1	4
chr5	11686700	11686800	3	1
chr5	11686800	11686900	3	2
chr5	11689400	11689500	3	1
chr5	11696300	11696400	3	2
chr5	11712700	11712800	3	2
chr5	11715200	11715300	3	2
chr5	11715300	11715400	16	1
chr5	11715400	11715500	10	1
chr5	11723700	11723800	3	2
chr5	11733700	11733800	3	2
chr5	11811000	11811100	3	2
chr5	11811100	11811200	3	2
chr5	11813600	11813700	20	1
chr5	11813700	11813800	15	1
chr5	11813800	11813900	5	1
chr5	11813900	11814000	8	1
chr5	11831700	11831800	3	2
chr5	11838400	11838500	4	1
chr5	11838500	11838600	3	1
chr5	11838600	11838700	4	1
chr5	11838700	11838800	16	1
chr5	11838800	11838900	5	2
chr5	11841200	11841300	3	1
chr5	11841300	11841400	3	3
chr5	11841400	11841500	3	1
chr5	11848100	11848200	6	1
chr5	11848200	11848300	7	1
chr5	11848300	11848400	4	1
chr5	11848400	11848500	3	1
chr5	11987800	11987900	3	1
chr5	12142900	12143000	5	1
chr5	12214800	12214900	3	1
chr5	12214900	12215000	3	1
chr5	12215100	12215200	3	1
chr5	12954100	12954200	3	2
chr5	13181900	13182000	1	3
chr5	13182000	13182100	1	3
chr5	13182100	13182200	1	4
chr5	13182200	13182300	1	3
chr5	13264300	13264400	4	1
chr5	13264400	13264500	8	1
chr5	13264500	13264600	3	1
chr5	14333200	14333300	3	1
chr5	14334400	14334500	1	3
chr5	14335100	14335200	2	3
chr5	14335300	14335400	3	1
chr5	14335400	14335500	3	1
chr5	14338800	14338900	1	3
chr5	14341000	14341100	1	3
chr5	14343500	14343600	3	2
chr5	14344100	14344200	3	1
chr5	14344200	14344300	3	1
chr5	14345700	14345800	3	2
chr5	14346300	14346400	3	1
chr5	14346400	14346500	3	1
chr5	14347900	14348000	3	2
chr5	14348500	14348600	3	1
chr5	14348600	14348700	3	1
chr5	14350100	14350200	3	2
chr5	14350700	14350800	3	1
chr5	14350800	14350900	3	1
chr5	14352300	14352400	3	2
chr5	14352900	14353000	3	1
chr5	14353000	14353100	3	1
chr5	14354500	14354600	3	2
chr5	14355100	14355200	3	1
chr5	14357100	14357200	2	3
chr5	14357300	14357400	3	1
chr5	19285100	19285200	7	1
chr5	19285200	19285300	6	1
chr5	19285300	19285400	3	1
chr5	19871200	19871300	1	3
chr5	20195700	20195800	1	3
chr5	20195800	20195900	1	3
chr5	21344100	21344200	4	1
chr5	21344200	21344300	4	1
chr5	21344300	21344400	4	1
chr5	21344400	21344500	4	1
chr5	21926500	21926600	1	3
chr5	21926600	21926700	1	5
chr5	21926700	21926800	1	5
chr5	21926800	21926900	1	5
chr5	21926900	21927000	1	4
chr5	22145500	22145600	5	1
chr5	22145600	22145700	5	1
chr5	22145700	22145800	4	1
chr5	22145800	22145900	3	1
chr5	22251800	22251900	3	1
chr5	22251900	22252000	3	1
chr5	24144000	24144100	3	0
chr5	24144100	24144200	3	0
chr5	24144200	24144300	3	0
chr5	24346000	24346100	3	1
chr5	24346100	24346200	3	1
chr5	24355200	24355300	1	3
chr5	24355300	24355400	1	3
chr5	24355400	24355500	1	3
chr5	25599700	25599800	8	0
chr5	25599800	25599900	8	0
chr5	25843800	25843900	0	3
chr5	25843900	25844000	0	4
