## Supplementary Information 3: Supplementary Data for "ECCsplorer: a pipeline to detect extrachromosomal circular DNA (eccDNA) from next-generation sequencing data": Data_Fig_2c_cluster_positions.csv

cluster_contig	pos1	pos2
CL1Contig1	5254	5332
CL1Contig1	331	408
CL1Contig1	4872	4949
CL1Contig2	409	286
CL1Contig2	5331	5209
CL1Contig2	4483	4424
CL1Contig3	289	408
CL1Contig3	5212	5331
CL1Contig3	4375	4440
CL1Contig4	78	193
CL1Contig4	312	433
CL1Contig4	5001	5116
CL1Contig4	5235	5331
CL1Contig5	5212	5332
CL1Contig5	289	408
CL1Contig5	4586	4644
CL1Contig6	402	305
CL1Contig6	5325	5228
CL1Contig6	4388	4336
CL1Contig7	408	285
CL1Contig7	5331	5208
CL1Contig7	4611	4548
CL1Contig8	300	409
CL1Contig8	5223	5331
CL1Contig8	4604	4668
CL1Contig9	402	301
CL1Contig9	5325	5224
CL1Contig9	68	3
CL1Contig9	4991	4926
CL1Contig10	409	288
CL1Contig10	5331	5211
CL1Contig10	3632	3605
CL1Contig11	409	307
CL1Contig11	5331	5230
CL1Contig11	4543	4489
CL1Contig12	139	3
CL1Contig12	5062	4926
CL1Contig12	5001	4923
CL1Contig12	78	3
CL1Contig13	409	307
CL1Contig13	5331	5230
CL1Contig13	4362	4301
CL1Contig14	4710	5331
CL1Contig14	3	486
CL1Contig14	4410	4471
CL1Contig14	323	354
CL1Contig14	5246	5277
CL1Contig15	296	408
CL1Contig15	5219	5331
CL1Contig15	4542	4600
CL1Contig15	2480	2526
CL1Contig16	408	298
CL1Contig16	5331	5221
CL1Contig16	4572	4519
CL1Contig17	408	290
CL1Contig17	5331	5213
CL1Contig17	4620	4560
CL1Contig18	409	304
CL1Contig18	5331	5227
CL1Contig18	102	3
CL1Contig18	5025	4926
CL1Contig19	408	300
CL1Contig19	5331	5223
CL1Contig19	4562	4522
CL1Contig20	4798	4925
CL1Contig20	5275	5332
CL1Contig20	352	408
CL1Contig21	298	408
CL1Contig21	5221	5331
CL1Contig21	4473	4536
CL1Contig22	118	2
CL1Contig22	5041	4926
CL1Contig22	1280	1237
CL1Contig23	408	278
CL1Contig23	5331	5201
CL1Contig23	4594	4529
CL14Contig1	1093	974
CL14Contig1	76	2
CL14Contig1	4999	4926
CL14Contig2	1141	1038
CL14Contig2	82	2
CL14Contig2	5005	4926
CL14Contig3	2497	1988
CL14Contig4	1116	1002
CL14Contig4	4991	4924
CL14Contig4	68	3
CL14Contig5	1015	895
CL14Contig5	76	2
CL14Contig5	4999	4926
CL14Contig6	1201	1099
CL14Contig6	76	1
CL14Contig6	4999	4926
CL14Contig7	1297	1194
CL14Contig7	4965	4924
CL14Contig7	42	3
CL14Contig8	1549	1460
CL14Contig8	73	2
CL14Contig8	4996	4926
CL14Contig9	851	937
CL14Contig9	3	60
CL14Contig9	4926	4983
CL14Contig10	2135	2041
CL14Contig10	56	3
CL14Contig10	4979	4926
CL14Contig11	769	670
CL14Contig11	54	3
CL14Contig11	4977	4926
CL14Contig12	799	890
CL14Contig12	3	61
CL14Contig12	4926	4984
CL14Contig13	1180	1077
CL14Contig13	59	3
CL14Contig13	4982	4926
CL14Contig14	767	672
CL14Contig14	5001	4924
CL14Contig14	78	3
CL14Contig15	1038	1130
CL14Contig15	3	67
CL14Contig15	4926	4990
CL14Contig16	2115	352
CL14Contig16	4982	4925
CL14Contig16	59	3
CL14Contig16	5331	5275
CL14Contig17	1757	1665
CL14Contig17	76	3
CL14Contig17	4999	4926
CL14Contig18	1051	955
CL14Contig18	70	3
CL14Contig18	4993	4926
CL14Contig19	1105	1017
CL14Contig19	64	3
CL14Contig19	4987	4926
CL16Contig1	4623	4715
CL16Contig1	353	408
CL16Contig1	5276	5331
CL16Contig2	4249	4332
CL16Contig2	337	408
CL16Contig2	5260	5331
CL16Contig3	4334	4234
CL16Contig3	408	348
CL16Contig3	5331	5271
CL16Contig4	4529	4652
CL16Contig4	365	408
CL16Contig4	5288	5331
CL16Contig5	4362	4455
CL16Contig5	5275	5332
CL16Contig5	352	408
CL16Contig6	4652	4542
CL16Contig6	408	355
CL16Contig6	5331	5278
CL16Contig7	4541	4424
CL16Contig7	409	353
CL16Contig7	5331	5276
CL16Contig8	4677	4560
CL16Contig8	408	347
CL16Contig8	5331	5270
CL16Contig9	4232	4127
CL16Contig9	408	356
CL16Contig9	5331	5279
CL16Contig10	4621	4516
CL16Contig10	410	347
CL16Contig10	5331	5270
CL16Contig11	4586	4722
CL16Contig11	5268	5332
CL16Contig11	345	408
CL16Contig12	4569	4473
CL16Contig12	408	354
CL16Contig12	5331	5277
CL16Contig13	4841	3772
CL16Contig14	4479	4375
CL16Contig14	408	343
CL16Contig14	5331	5266
CL16Contig15	4604	4708
CL16Contig15	345	409
CL16Contig15	5268	5331
CL16Contig16	4337	4430
CL16Contig16	5268	5332
CL16Contig16	345	408
CL16Contig17	4449	4567
CL16Contig17	343	409
CL16Contig17	5266	5331
CL63Contig1	3243	3334
CL63Contig1	408	347
CL63Contig1	5331	5270
CL63Contig2	3108	3011
CL63Contig2	408	366
CL63Contig2	5331	5289
CL63Contig3	2386	3899
