## Supplementary Information 3: Supplementary Data for "ECCsplorer: a pipeline to detect extrachromosomal circular DNA (eccDNA) from next-generation sequencing data": Data_Fig_3a_Circle-Map_output_candidates.csv

chr	start	end
chr1	124399	125975
chr1	138490	139223
chr1	193569	194010
chr1	220576	221207
chr1	309175	309817
chr1	386905	392027
chr1	392071	393507
chr1	401012	401310
chr1	418997	421154
chr1	425688	428969
chr1	436475	436761
chr1	470182	471183
chr1	672214	675960
chr1	718456	718745
chr1	728352	729535
chr1	743269	743777
chr1	853061	854859
chr1	956528	957000
chr1	1026543	1027267
chr1	1120539	1121477
chr1	1190908	1191648
chr1	1199935	1200859
chr1	1372208	1374197
chr1	1626406	1627077
chr1	1679264	1679499
chr1	1793609	1794996
chr1	1799289	1799756
chr1	1826045	1827599
chr1	1858245	1860459
chr1	1901456	1902038
chr1	1978246	1978936
chr1	2000703	2002212
chr1	2162261	2163031
chr1	2179636	2180439
chr1	2196799	2198183
chr1	2514217	2516309
chr1	2640975	2641512
chr1	2658586	2659142
chr1	2692794	2695885
chr1	2713816	2714220
chr1	2733266	2733601
chr1	2754321	2755645
chr1	2814618	2815400
chr1	2943004	2944686
chr1	2977123	2977982
chr1	3008496	3009091
chr1	3100008	3101687
chr1	3190427	3190727
chr1	3199596	3200188
chr1	3236806	3237452
chr1	3283816	3285425
chr1	3310577	3311606
chr1	3396403	3396707
chr1	3452765	3453794
chr1	3467866	3469313
chr1	3518206	3519590
chr1	3631243	3632180
chr1	3641364	3641548
chr1	3644748	3645014
chr1	3661919	3663288
chr1	3738488	3739603
chr1	3882904	3883735
chr1	4036849	4037662
chr1	4051699	4052332
chr1	4126938	4128159
chr1	4541206	4542806
chr1	4636470	4638838
chr1	4769557	4771945
chr1	4851558	4852457
chr1	4880954	4882832
chr1	4959496	4960178
chr1	5037184	5037796
chr1	5133551	5134661
chr1	5159715	5162260
chr1	5240755	5243332
chr1	5313852	5316291
chr1	5450819	5451559
chr1	5558205	5559861
chr1	5597034	5597769
chr1	5664597	5665955
chr1	5707072	5707814
chr1	5734060	5735034
chr1	6014898	6016315
chr1	6174431	6176720
chr1	6749152	6750408
chr1	6969232	6970394
chr1	6991471	6992320
chr1	7189381	7190324
chr1	7203433	7204241
chr1	7370320	7371708
chr1	7448217	7448618
chr1	7489865	7491947
chr1	7501967	7502917
chr1	7521729	7522434
chr1	7571376	7572221
chr1	7577551	7578826
chr1	7819633	7820001
chr1	7944887	7946065
chr1	8018258	8019637
chr1	8122572	8123115
chr1	8185347	8188283
chr1	8233825	8234843
chr1	8326746	8327910
chr1	8378713	8381480
chr1	8430855	8431679
chr1	8487281	8488159
chr1	8493468	8496872
chr1	8584207	8584873
chr1	8708256	8708945
chr1	8717329	8718264
chr1	8749270	8749995
chr1	8758177	8759595
chr1	8951411	8951759
chr1	9312474	9313795
chr1	9361197	9361782
chr1	9367841	9368915
chr1	9381487	9383494
chr1	9504023	9506917
chr1	9543826	9544580
chr1	9575259	9576594
chr1	9599404	9600210
chr1	9611520	9611854
chr1	9728925	9730410
chr1	9819808	9820658
chr1	9886237	9887358
chr1	10047613	10049454
chr1	10290737	10291308
chr1	10416414	10417497
chr1	10446974	10447570
chr1	10643719	10644860
chr1	10730883	10734476
chr1	10739611	10741978
chr1	10857874	10859543
chr1	11037621	11039551
chr1	11249057	11249550
chr1	11323560	11326469
chr1	11345795	11346841
chr1	11417839	11419152
chr1	11505607	11506411
chr1	11614847	11615148
chr1	11743324	11744016
chr1	11757624	11758847
chr1	11767015	11767669
chr1	11768412	11770224
chr1	11782094	11784186
chr1	11865703	11866045
chr1	11875036	11876437
chr1	11886007	11887661
chr1	11970512	11971544
chr1	12024835	12026956
chr1	12362558	12363626
chr1	12478385	12479641
chr1	12633396	12634584
chr1	12643828	12644552
chr1	12848598	12850524
chr1	12932347	12933858
chr1	13152644	13154207
chr1	13217922	13219724
chr1	13234073	13237011
chr1	13533741	13535869
chr1	13551900	13552674
chr1	13668070	13668518
chr1	14217906	14218330
chr1	14306862	14308365
chr1	14696113	14696561
chr1	15450823	15451842
chr1	15510764	15511083
chr1	15590102	15590873
chr1	15721902	15722664
chr1	15769820	15770752
chr1	15821131	15822392
chr1	15967482	15968139
chr1	16232988	16233362
chr1	16529968	16530857
chr1	16582926	16583270
chr1	16633046	16633973
chr1	16761039	16762714
chr1	16765441	16766310
chr1	16874593	16874762
chr1	17000816	17003672
chr1	17026535	17026822
chr1	17068084	17069952
chr1	17173718	17173933
chr1	17176117	17176742
chr1	17196703	17197531
chr1	17304829	17306220
chr1	17355129	17355543
chr1	17439484	17440181
chr1	17737080	17738003
chr1	17806642	17808061
chr1	17813957	17814454
chr1	17994938	17995587
chr1	18043816	18044557
chr1	18148460	18150609
chr1	18174577	18175006
chr1	18224204	18225258
chr1	18227100	18227471
chr1	18302630	18303476
chr1	18310805	18311997
chr1	18455798	18456467
chr1	18530808	18532079
chr1	18621070	18622972
chr1	18635598	18635953
chr1	18660302	18661555
chr1	18681981	18682441
chr1	18839855	18840876
chr1	18893812	18894158
chr1	18913220	18914453
chr1	19128220	19129322
chr1	19225584	19227826
chr1	19588006	19588904
chr1	19601705	19603661
chr1	19848876	19851157
chr1	19910652	19912014
chr1	19960599	19961130
chr1	20255332	20256231
chr1	20443726	20444278
chr1	20494194	20494616
chr1	20516889	20517487
chr1	20579065	20580028
chr1	20607884	20608349
chr1	20612820	20614695
chr1	20635272	20635432
chr1	20652868	20654206
chr1	20694146	20694527
chr1	20734496	20735078
chr1	20853199	20855054
chr1	20903819	20906329
chr1	20965666	20966157
chr1	21108777	21110295
chr1	21171218	21171684
chr1	21358520	21359574
chr1	21547465	21549245
chr1	21752618	21753045
chr1	21753627	21754692
chr1	21919638	21920267
chr1	22266807	22267595
chr1	22427636	22428754
chr1	22433405	22433883
chr1	22446232	22446843
chr1	22495427	22496070
chr1	22764140	22766766
chr1	22782034	22783663
chr1	22834262	22834714
chr1	22903810	22904754
chr1	23052570	23052751
chr1	23254116	23255255
chr1	23256047	23258512
chr1	23504596	23505946
chr1	23682326	23684014
chr1	23686227	23688500
chr1	23756506	23757178
chr1	23799412	23799813
chr1	23837048	23839204
chr1	23942507	23944031
chr1	23964335	23965704
chr1	24158813	24160113
chr1	24164386	24165848
chr1	24175752	24178103
chr1	24212556	24213073
chr1	24249080	24249558
chr1	24375588	24376631
chr1	24409268	24410410
chr1	24655553	24655713
chr1	24690453	24690937
chr1	24733523	24735042
chr1	24777887	24779774
chr1	24820162	24822122
chr1	24938571	24938859
chr1	24984374	24985826
chr1	25253511	25254535
chr1	25261065	25261307
chr1	25327166	25328136
chr1	25344305	25344992
chr1	25369264	25370275
chr1	25380505	25380910
chr1	25409903	25410642
chr1	25460074	25460977
chr1	25648775	25650112
chr1	25682544	25682801
chr1	25800676	25801149
chr1	25830173	25830603
chr1	25857308	25857676
chr1	25881643	25882490
chr1	25935929	25936325
chr1	25970027	25972256
chr1	26091277	26091903
chr1	26155314	26157125
chr1	26185143	26186582
chr1	26205043	26206191
chr1	26344467	26345140
chr1	26380420	26381513
chr1	26703303	26703819
chr1	26725178	26727096
chr1	26732906	26733406
chr1	26825574	26825743
chr1	26912962	26913674
chr1	26935966	26936902
chr1	26992883	26993842
chr1	27036258	27037095
chr1	27053058	27053651
chr1	27444475	27444967
chr1	27452377	27453401
chr1	27507838	27508972
chr1	27668700	27671412
chr1	27763383	27764463
chr1	27819528	27819976
chr1	27820293	27820939
chr1	27931549	27933514
chr1	28081924	28082954
chr1	28098247	28098873
chr1	28139753	28140097
chr1	28367603	28368872
chr1	28672811	28675410
chr1	29111607	29112820
chr1	29172656	29173060
chr1	29383518	29385156
chr1	29520298	29523860
chr1	29531982	29532788
chr1	29591243	29591411
chr1	29598415	29599423
chr1	29696706	29698732
chr1	29955521	29956916
chr1	30004792	30006138
chr1	30239624	30240737
chr1	30340043	30341359
chr2	72139	74080
chr2	353640	354513
chr2	442328	442887
chr2	517701	518162
chr2	620580	621463
chr2	704754	707438
chr2	718179	719938
chr2	723514	724823
chr2	849181	850014
chr2	1024019	1025319
chr2	1187932	1188179
chr2	1190775	1191774
chr2	1218625	1219875
chr2	1224863	1226226
chr2	1297390	1298474
chr2	1425590	1426924
chr2	1544407	1545101
chr2	1645484	1645932
chr2	1950690	1951371
chr2	2018582	2019847
chr2	2225822	2229196
chr2	2329573	2331251
chr2	2377380	2378184
chr2	2645712	2646303
chr2	2875578	2875956
chr2	3247671	3248394
chr2	3248938	3250485
chr2	3252806	3254606
chr2	3254913	3256451
chr2	3257130	3258970
chr2	3260207	3260698
chr2	3262718	3264361
chr2	3266817	3267625
chr2	3268140	3270259
chr2	3270663	3273277
chr2	3273864	3276387
chr2	3276408	3277851
chr2	3278432	3279394
chr2	3281882	3283760
chr2	3297707	3298527
chr2	3299472	3301090
chr2	3306783	3310072
chr2	3316361	3316848
chr2	3317844	3319161
chr2	3320344	3321254
chr2	3324425	3332525
chr2	3332529	3333114
chr2	3333925	3334983
chr2	3336803	3338465
chr2	3339935	3342158
chr2	3344596	3346513
chr2	3349795	3350330
chr2	3350818	3353174
chr2	3355398	3356724
chr2	3358494	3359166
chr2	3359287	3378942
chr2	3383338	3384074
chr2	3384353	3384763
chr2	3385648	3387647
chr2	3389185	3391330
chr2	3391606	3392237
chr2	3393729	3394420
chr2	3394928	3395836
chr2	3397392	3399081
chr2	3399650	3400263
chr2	3400302	3401053
chr2	3405270	3407260
chr2	3408555	3409371
chr2	3410295	3411721
chr2	3411820	3412608
chr2	3412617	3414125
chr2	3414448	3415823
chr2	3416269	3417627
chr2	3417729	3419465
chr2	3419827	3420627
chr2	3420908	3421534
chr2	3421583	3424587
chr2	3426447	3429101
chr2	3431751	3434736
chr2	3435547	3441296
chr2	3442062	3444744
chr2	3445852	3446168
chr2	3449440	3450328
chr2	3456438	3456842
chr2	3457070	3457867
chr2	3457918	3460296
chr2	3461220	3462191
chr2	3463621	3463998
chr2	3464356	3465221
chr2	3465514	3467405
chr2	3467464	3471845
chr2	3474457	3475148
chr2	3476563	3477018
chr2	3478165	3479713
chr2	3480345	3482661
chr2	3483504	3483947
chr2	3487979	3488956
chr2	3490458	3491505
chr2	3492414	3494268
chr2	3495063	3497431
chr2	3498053	3498676
chr2	3499864	3501375
chr2	3509201	3509732
chr2	3620865	3621362
chr2	3626038	3626402
chr2	3858561	3858895
chr2	4097419	4097786
chr2	4106990	4107146
chr2	4115493	4116790
chr2	4130444	4130840
chr2	4329029	4330792
chr2	4568753	4569050
chr2	4750492	4751074
chr2	4845510	4847597
chr2	4989140	4991099
chr2	5003661	5004117
chr2	5043653	5044287
chr2	5065464	5066221
chr2	5373786	5375088
chr2	5387184	5387956
chr2	5517666	5518106
chr2	5752479	5753425
chr2	5829019	5829758
chr2	5950579	5950838
chr2	5988555	5989487
chr2	5998714	5999077
chr2	6172306	6173995
chr2	6197696	6199153
chr2	6260532	6262008
chr2	6364462	6365864
chr2	6438319	6438562
chr2	6513823	6515087
chr2	6591512	6593239
chr2	6655547	6656282
chr2	6665385	6667433
chr2	6885672	6886734
chr2	6890547	6891243
chr2	6919842	6920451
chr2	6935686	6936675
chr2	6972885	6973370
chr2	6996846	6998181
chr2	7245903	7246716
chr2	7377046	7377794
chr2	7480663	7482117
chr2	7591982	7592048
chr2	7611657	7612347
chr2	7659502	7660083
chr2	7673672	7675067
chr2	7880078	7881277
chr2	7888703	7890261
chr2	7971498	7971954
chr2	7983621	7983907
chr2	8009933	8011503
chr2	8416940	8418078
chr2	8469080	8469289
chr2	8521612	8522247
chr2	8568214	8569960
chr2	8631082	8632454
chr2	8650523	8650991
chr2	8692825	8694072
chr2	9003648	9005054
chr2	9308857	9309678
chr2	9332081	9333350
chr2	9376607	9377618
chr2	9404671	9405352
chr2	9417401	9417847
chr2	9493562	9494132
chr2	9651310	9652820
chr2	9956496	9957295
chr2	10221404	10223869
chr2	10293298	10294288
chr2	10459778	10460156
chr2	10504978	10506137
chr2	10524859	10525869
chr2	10770050	10770379
chr2	10784710	10785198
chr2	10910497	10911201
chr2	11584346	11585967
chr2	11602038	11603032
chr2	11611273	11611602
chr2	11685773	11687200
chr2	11814437	11815736
chr2	11838629	11840622
chr2	11866599	11867865
chr2	11885497	11886242
chr2	11937755	11938389
chr2	12157590	12158265
chr2	12222386	12223026
chr2	12247346	12247707
chr2	12303755	12304196
chr2	12581494	12582949
chr2	12673638	12674031
chr2	12711839	12712021
chr2	12732912	12733325
chr2	13140650	13142922
chr2	13438325	13438738
chr2	13592610	13593199
chr2	13868691	13869382
chr2	13961238	13961621
chr2	14088858	14098161
chr2	14222764	14224291
chr2	14230676	14230945
chr2	14249067	14249937
chr2	14381660	14383332
chr2	14395909	14396282
chr2	14476922	14480436
chr2	14727900	14728352
chr2	14776450	14776830
chr2	14895190	14896225
chr2	15005135	15005947
chr2	15407332	15408069
chr2	15487054	15487820
chr2	15491853	15492015
chr2	15855670	15856742
chr2	15875999	15878083
chr2	15953985	15955009
chr2	15974402	15974720
chr2	15980871	15981428
chr2	16035387	16036386
chr2	16224641	16225888
chr2	16333497	16333699
chr2	16431477	16432390
chr2	16476289	16477331
chr2	16536404	16537695
chr2	16806693	16807122
chr2	16830337	16831173
chr2	16831307	16832230
chr2	16945492	16945913
chr2	16949842	16950254
chr2	16954271	16954865
chr2	17007187	17008339
chr2	17127841	17129904
chr2	17181002	17181472
chr2	17291747	17293230
chr2	17388937	17390125
chr2	17394397	17395528
chr2	17489962	17490452
chr2	17571288	17572542
chr2	17579459	17580528
chr2	17690994	17691577
chr2	17709688	17710125
chr2	17770547	17771220
chr2	17909175	17910764
chr2	18019947	18020651
chr2	18185005	18186695
chr2	18355658	18356491
chr2	18582732	18582976
chr2	18587086	18587510
chr2	18593342	18595527
chr2	18742636	18743239
chr2	18834036	18834639
chr2	18858970	18860458
chr2	18927966	18928781
chr2	18954310	18954630
chr2	19016967	19017301
chr2	19054701	19055146
chr2	19132032	19132487
chr2	19138321	19138802
chr2	19211412	19212381
chr2	19344215	19344999
chr2	19383266	19383507
chr2	19453900	19455061
chr2	19601960	19603610
chr2	19614696	19615893
chr2	19627643	19628082
chr2	19678026	19678943
chr3	9302	9629
chr3	72271	73801
chr3	189489	191211
chr3	319354	319884
chr3	532634	533706
chr3	542910	543327
chr3	580512	581159
chr3	625409	627176
chr3	652913	653788
chr3	776344	776991
chr3	825122	826217
chr3	902489	903044
chr3	958093	959384
chr3	1013648	1015156
chr3	1128742	1129346
chr3	1184006	1184637
chr3	1293659	1294348
chr3	1403695	1404864
chr3	1438305	1439156
chr3	1517070	1517784
chr3	1566967	1567279
chr3	1596152	1599680
chr3	1709291	1712843
chr3	1992305	1994122
chr3	2118934	2119771
chr3	2269553	2270006
chr3	2302948	2303713
chr3	2411508	2414196
chr3	2464622	2465545
chr3	2623896	2624962
chr3	2692336	2693442
chr3	2694210	2696168
chr3	2696310	2697421
chr3	3073166	3073562
chr3	3078697	3079657
chr3	3277868	3279096
chr3	3284861	3286130
chr3	3395578	3396308
chr3	3411763	3412312
chr3	3470005	3470192
chr3	3723076	3724058
chr3	3904849	3907447
chr3	3967034	3967871
chr3	3975421	3977291
chr3	4058315	4059030
chr3	4398235	4399325
chr3	4411406	4411819
chr3	4434765	4435070
chr3	4499547	4500620
chr3	4677819	4679499
chr3	4713701	4714591
chr3	4774047	4775470
chr3	4984996	4985566
chr3	5103289	5104236
chr3	5110452	5110760
chr3	5112869	5113477
chr3	5157373	5158629
chr3	5195210	5195829
chr3	5300688	5301242
chr3	5326541	5327876
chr3	5329260	5330018
chr3	5352094	5352915
chr3	5362099	5362798
chr3	5448817	5449380
chr3	5698550	5700085
chr3	5705313	5706478
chr3	5730910	5731628
chr3	5822019	5822585
chr3	5862218	5863366
chr3	5869674	5870333
chr3	5934613	5935590
chr3	5958339	5959295
chr3	5990532	5991013
chr3	6077105	6077466
chr3	6325935	6327045
chr3	6410781	6411637
chr3	6448380	6449157
chr3	6507238	6508190
chr3	6563953	6564969
chr3	6625925	6626906
chr3	6929989	6931463
chr3	7283658	7285132
chr3	7549587	7550788
chr3	7679487	7681667
chr3	7708959	7710392
chr3	7819027	7819526
chr3	7835536	7837898
chr3	7854028	7864475
chr3	7911309	7912492
chr3	7916461	7916777
chr3	7942928	7943961
chr3	7959974	7961839
chr3	8049680	8052406
chr3	8135323	8135749
chr3	8284544	8285517
chr3	8597206	8598092
chr3	8659086	8659515
chr3	8725524	8728336
chr3	8755973	8758234
chr3	8784347	8787233
chr3	8814589	8815092
chr3	9042556	9043079
chr3	9257431	9258687
chr3	9376465	9377484
chr3	9393882	9394620
chr3	9486471	9488203
chr3	9489867	9490137
chr3	9498187	9499152
chr3	9504259	9504557
chr3	9641964	9642691
chr3	9673094	9674058
chr3	9677977	9678434
chr3	9684114	9686875
chr3	9758225	9759022
chr3	9887285	9888663
chr3	10110776	10111512
chr3	10190595	10191970
chr3	10274796	10275195
chr3	10329457	10329801
chr3	10623590	10624287
chr3	10640168	10641788
chr3	10662626	10662976
chr3	10707184	10707666
chr3	10815238	10816284
chr3	11102562	11102881
chr3	11147601	11148304
chr3	11222630	11223028
chr3	11291931	11293893
chr3	11357284	11358090
chr3	11401680	11403460
chr3	11466941	11467945
chr3	11677177	11678829
chr3	11777967	11778158
chr3	11904106	11904700
chr3	12052290	12054508
chr3	12287093	12288552
chr3	12606165	12606855
chr3	12715393	12715784
chr3	12729258	12730664
chr3	12898412	12899506
chr3	13442704	13442996
chr3	13537234	13537910
chr3	13537966	13539235
chr3	13539413	13540567
chr3	13590199	13591336
chr3	13591426	13592663
chr3	13923990	13925255
chr3	14085052	14086418
chr3	14229949	14231150
chr3	14261545	14263377
chr3	14489745	14490415
chr3	14591289	14592898
chr3	14908073	14909368
chr3	14921717	14922082
chr3	15147558	15147933
chr3	15172910	15174483
chr3	15226766	15227531
chr3	15258168	15258728
chr3	15362104	15363233
chr3	15384337	15386661
chr3	15430904	15432052
chr3	15500562	15501920
chr3	15519939	15520416
chr3	15567490	15568945
chr3	15570215	15572458
chr3	15671180	15671338
chr3	15773515	15774366
chr3	15987613	15988475
chr3	16154136	16156095
chr3	16358434	16359198
chr3	16361845	16363452
chr3	16487315	16488821
chr3	16491698	16492180
chr3	16665233	16666684
chr3	16870943	16874460
chr3	16893266	16894266
chr3	16911711	16912518
chr3	16914474	16914999
chr3	16927012	16928715
chr3	16956378	16956816
chr3	17126240	17126724
chr3	17145186	17146067
chr3	17156642	17158412
chr3	17278581	17280740
chr3	17293844	17295490
chr3	17600312	17601905
chr3	17825766	17826396
chr3	17914063	17916751
chr3	17952468	17954180
chr3	18266190	18266596
chr3	18311243	18312207
chr3	18328773	18330055
chr3	18523227	18524466
chr3	18548960	18550500
chr3	18588580	18590292
chr3	18593380	18610788
chr3	18617877	18618091
chr3	18833275	18833844
chr3	18853948	18855388
chr3	18969309	18972447
chr3	19084014	19084829
chr3	19092295	19093273
chr3	19128140	19129408
chr3	19223411	19226511
chr3	19232182	19234990
chr3	19241275	19244359
chr3	19245989	19247325
chr3	19267130	19267533
chr3	19495123	19496042
chr3	19513587	19515365
chr3	19548141	19548670
chr3	19711152	19711578
chr3	19867851	19868484
chr3	19872216	19874864
chr3	20098455	20099711
chr3	20171191	20172792
chr3	20330965	20331622
chr3	20421825	20422226
chr3	20516530	20516838
chr3	20597540	20599207
chr3	20768349	20769082
chr3	20783682	20784552
chr3	20815423	20815935
chr3	21014710	21016354
chr3	21089835	21090570
chr3	21093307	21095142
chr3	21096386	21098246
chr3	21112868	21115136
chr3	21150360	21151537
chr3	21172372	21173603
chr3	21220760	21221380
chr3	21287096	21287630
chr3	21288754	21290199
chr3	21291711	21294007
chr3	21307962	21308449
chr3	21402270	21403176
chr3	21417446	21418711
chr3	21497903	21498553
chr3	21554044	21554932
chr3	21778452	21780131
chr3	21787283	21787890
chr3	21823742	21826760
chr3	21837372	21837882
chr3	21859363	21859740
chr3	21861090	21861442
chr3	21874439	21875892
chr3	21893128	21893301
chr3	22093725	22095972
chr3	22269765	22270721
chr3	22337314	22340199
chr3	22417115	22418462
chr3	22511980	22512678
chr3	22582527	22583468
chr3	22612910	22613640
chr3	22663906	22664707
chr3	22791735	22793335
chr3	22884753	22885967
chr3	22900786	22902376
chr3	22923813	22923987
chr3	23031177	23031841
chr3	23049958	23051576
chr3	23238303	23239183
chr3	23263359	23264399
chr3	23293695	23293996
chr3	23319206	23319748
chr3	23402859	23403594
chr3	23412444	23413132
chr3	23421306	23421957
chr4	235585	236556
chr4	264578	265456
chr4	274589	276257
chr4	457533	458758
chr4	559345	561627
chr4	624104	624589
chr4	650755	652039
chr4	780969	781694
chr4	850478	851602
chr4	897617	898328
chr4	1148818	1149240
chr4	1175400	1176008
chr4	1406079	1406684
chr4	1415087	1415328
chr4	1537322	1538408
chr4	1667588	1668730
chr4	1782031	1782830
chr4	1792602	1793336
chr4	1822586	1824001
chr4	1948839	1949950
chr4	1962313	1962742
chr4	2040851	2041401
chr4	2147825	2149098
chr4	2173031	2173976
chr4	2193805	2194630
chr4	2311922	2313486
chr4	2667900	2668981
chr4	2918386	2918679
chr4	3064112	3064698
chr4	3094251	3095354
chr4	3189546	3189940
chr4	3303354	3304274
chr4	3336666	3337289
chr4	3341956	3342758
chr4	3396785	3397037
chr4	3583210	3583642
chr4	3615599	3616767
chr4	3650099	3650681
chr4	3698341	3698857
chr4	4439933	4441223
chr4	4459658	4459926
chr4	4466797	4467230
chr4	4523208	4523506
chr4	4587603	4588751
chr4	4594263	4594725
chr4	4609199	4610595
chr4	4823237	4823531
chr4	4856179	4857559
chr4	4879483	4880696
chr4	4929983	4930396
chr4	4948146	4950135
chr4	5038632	5040607
chr4	5412188	5413437
chr4	5510013	5510741
chr4	5627156	5627783
chr4	5726120	5727679
chr4	5821553	5821883
chr4	6237238	6237417
chr4	6305216	6305971
chr4	6458879	6460112
chr4	6747198	6748135
chr4	6761029	6761778
chr4	6841110	6841840
chr4	6932993	6933994
chr4	6971223	6972145
chr4	7119261	7119792
chr4	7198546	7198936
chr4	7212316	7213416
chr4	7253838	7255508
chr4	7348749	7349365
chr4	7450196	7450988
chr4	7464591	7465197
chr4	7517217	7518434
chr4	7556274	7557221
chr4	7890753	7890907
chr4	8128513	8129759
chr4	8220509	8221350
chr4	8306570	8307523
chr4	8568472	8569963
chr4	8595868	8596915
chr4	8627963	8629580
chr4	8719536	8721194
chr4	8941952	8942754
chr4	8968390	8969675
chr4	9004068	9004407
chr4	9094389	9094936
chr4	9204987	9206493
chr4	9222978	9224030
chr4	9382307	9383314
chr4	9403294	9403685
chr4	9409620	9410117
chr4	9906539	9907487
chr4	9941798	9942147
chr4	10075546	10076420
chr4	10151521	10153645
chr4	10210355	10211875
chr4	10273535	10273685
chr4	10393186	10394484
chr4	10468386	10470522
chr4	10500084	10500450
chr4	10699477	10700319
chr4	10772225	10773774
chr4	10840360	10841151
chr4	10887573	10888073
chr4	10893402	10897003
chr4	10995355	10996716
chr4	11128110	11129163
chr4	11195543	11196625
chr4	11540515	11540658
chr4	11571679	11572604
chr4	11646608	11647060
chr4	11728117	11729218
chr4	11769962	11770976
chr4	11897620	11898968
chr4	11909482	11910730
chr4	12070057	12070742
chr4	12100611	12101026
chr4	12361918	12364236
chr4	12446783	12447190
chr4	12540662	12540971
chr4	12740451	12742273
chr4	12995525	12996640
chr4	13019597	13020870
chr4	13078745	13079947
chr4	13094964	13097084
chr4	13150015	13150281
chr4	13233437	13234104
chr4	13260690	13261507
chr4	13354789	13355564
chr4	13368458	13369756
chr4	13420604	13422100
chr4	13432743	13434086
chr4	13458854	13459973
chr4	13542675	13543404
chr4	13731097	13731322
chr4	13797491	13799191
chr4	13831698	13834508
chr4	13962677	13966321
chr4	14000307	14001333
chr4	14058175	14058559
chr4	14649726	14650077
chr4	14743792	14744217
chr4	14867388	14867792
chr4	15048881	15049447
chr4	15303589	15304051
chr4	15404069	15404463
chr4	15681230	15682304
chr4	15682888	15683365
chr4	15797701	15798277
chr4	15824558	15825407
chr4	15828305	15830225
chr4	15837974	15839478
chr4	15993317	15994742
chr4	16011246	16011636
chr4	16141818	16143215
chr4	16163241	16164139
chr4	16219088	16219545
chr4	16256123	16257459
chr4	16396212	16396892
chr4	16504432	16504822
chr4	16512088	16513228
chr4	16731679	16732644
chr4	16966473	16966925
chr4	16997220	16998611
chr4	17084416	17084879
chr4	17173759	17174787
chr4	17179554	17180158
chr4	17224192	17224834
chr4	17282998	17284304
chr4	17569100	17569675
chr4	17682798	17683412
chr4	17756966	17758614
chr4	17931522	17933082
chr4	18008719	18009844
chr4	18103057	18103371
chr4	18208417	18209698
chr4	18213930	18215135
chr4	18229116	18229909
chr4	18407409	18409596
chr4	18479480	18481858
chr5	17916	18826
chr5	40612	42473
chr5	106591	106925
chr5	293845	294258
chr5	312159	314220
chr5	398691	401790
chr5	647067	648152
chr5	674874	675567
chr5	932860	934443
chr5	1101475	1102078
chr5	1221695	1223121
chr5	1302350	1303221
chr5	1424569	1425443
chr5	1429350	1430106
chr5	1641880	1642637
chr5	1740539	1742830
chr5	1772844	1773847
chr5	1895427	1896503
chr5	1986016	1988039
chr5	2025826	2027040
chr5	2088275	2089417
chr5	2108717	2110783
chr5	2134890	2136207
chr5	2278199	2278682
chr5	2337682	2338261
chr5	2399923	2400437
chr5	2504479	2505814
chr5	3074722	3075493
chr5	3184684	3185785
chr5	3232414	3232706
chr5	3250075	3250834
chr5	3294558	3296500
chr5	3311439	3312942
chr5	3335286	3336008
chr5	3407191	3407471
chr5	3434730	3436220
chr5	3598707	3600618
chr5	3608006	3608635
chr5	3852137	3852503
chr5	3881115	3882476
chr5	3987266	3987880
chr5	4003919	4005091
chr5	4123534	4124727
chr5	4294488	4294753
chr5	4325562	4326049
chr5	4336467	4336842
chr5	4338021	4339578
chr5	4430220	4430549
chr5	4481526	4481998
chr5	4529749	4531723
chr5	4541914	4542452
chr5	4622830	4623639
chr5	4663158	4664666
chr5	4701910	4704825
chr5	4848524	4849788
chr5	4927352	4928357
chr5	5073073	5074121
chr5	5108800	5110295
chr5	5172949	5173276
chr5	5199649	5199902
chr5	5431502	5431942
chr5	5438335	5439931
chr5	5673093	5673988
chr5	5681613	5683207
chr5	5976123	5976753
chr5	6150381	6150761
chr5	6262389	6263284
chr5	6329671	6330119
chr5	6374464	6374994
chr5	6459112	6460707
chr5	6461557	6462055
chr5	6857538	6858633
chr5	6926926	6927727
chr5	7077010	7078581
chr5	7338722	7339364
chr5	7486501	7487260
chr5	7557360	7558070
chr5	7756399	7773387
chr5	7785861	7786238
chr5	7854728	7855267
chr5	7890146	7892229
chr5	7922022	7923270
chr5	7928470	7929566
chr5	8003992	8005441
chr5	8076773	8077937
chr5	8102626	8103411
chr5	8196124	8198412
chr5	8326076	8326205
chr5	8370779	8371196
chr5	8625245	8625952
chr5	8635557	8636848
chr5	8678473	8679034
chr5	8822697	8823143
chr5	9087300	9088798
chr5	9105424	9106851
chr5	9157898	9159118
chr5	9275644	9276771
chr5	9357709	9359158
chr5	9485321	9488216
chr5	9494364	9494840
chr5	9536429	9536911
chr5	9766507	9767255
chr5	10095756	10096849
chr5	10130387	10131667
chr5	10282713	10284002
chr5	10420757	10421088
chr5	10578353	10580025
chr5	10663967	10665099
chr5	10720026	10720965
chr5	10777689	10778582
chr5	10791393	10791845
chr5	10805072	10805232
chr5	10812656	10814282
chr5	10934120	10934713
chr5	11189585	11189896
chr5	11402717	11403855
chr5	11494387	11495051
chr5	11562337	11562662
chr5	11580371	11581333
chr5	11585845	11587611
chr5	11745660	11746937
chr5	11813592	11814039
chr5	11848028	11848450
chr5	12168619	12169015
chr5	12214659	12215340
chr5	12287766	12288507
chr5	12574241	12574654
chr5	12589753	12592422
chr5	12595816	12597941
chr5	12610115	12612054
chr5	12771098	12771453
chr5	12916574	12917608
chr5	13025658	13025971
chr5	13064648	13065112
chr5	13103849	13104888
chr5	13318800	13319592
chr5	13339679	13342428
chr5	13639809	13640268
chr5	13725683	13726455
chr5	13770941	13771576
chr5	13931651	13932530
chr5	13950397	13950790
chr5	13999260	14001000
chr5	14053790	14053972
chr5	14212115	14212581
chr5	14313670	14314563
chr5	14566218	14567558
chr5	14800395	14800931
chr5	15040466	15041669
chr5	15199750	15202151
chr5	15470452	15472378
chr5	15802589	15803782
chr5	16099191	16100109
chr5	16314564	16314687
chr5	16353069	16353922
chr5	16366943	16368865
chr5	16593675	16594483
chr5	16663689	16665793
chr5	16679671	16679856
chr5	16685745	16686091
chr5	16763689	16765300
chr5	16848717	16849502
chr5	16986025	16987924
chr5	17057084	17058019
chr5	17317021	17317694
chr5	17328004	17329263
chr5	17458633	17460961
chr5	17609352	17610553
chr5	17729418	17729908
chr5	17764458	17764559
chr5	17846973	17847905
chr5	17995446	17996335
chr5	18257290	18257638
chr5	18370811	18370980
chr5	18422519	18423407
chr5	18786956	18787393
chr5	18799400	18800117
chr5	18821439	18821626
chr5	18891848	18893007
chr5	18958786	18959302
chr5	19003303	19003697
chr5	19010866	19012377
chr5	19218506	19219351
chr5	19400359	19401458
chr5	19614609	19615386
chr5	19679347	19681715
chr5	19964179	19965436
chr5	19990006	19991789
chr5	20075418	20076556
chr5	20141530	20141750
chr5	20296403	20297309
chr5	20333286	20334794
chr5	20987769	20989752
chr5	21197516	21198289
chr5	21244533	21245845
chr5	21264598	21265207
chr5	21313474	21314095
chr5	21344039	21344522
chr5	21379314	21380777
chr5	21460705	21461568
chr5	21626512	21626631
chr5	21644826	21645182
chr5	21817641	21819126
chr5	21848506	21852144
chr5	21866379	21866636
chr5	22052120	22052801
chr5	22128108	22130226
chr5	22251792	22252022
chr5	22329361	22330536
chr5	22485264	22485477
chr5	22506846	22508382
chr5	22576768	22578351
chr5	22736763	22737627
chr5	22767855	22768311
chr5	23326290	23326776
chr5	23581555	23582834
chr5	23672078	23672420
chr5	23760141	23760883
chr5	23821314	23821517
chr5	24051353	24052012
chr5	24065475	24066245
chr5	24132453	24133487
chr5	24142604	24144404
chr5	24167885	24168269
chr5	24239279	24240291
chr5	24345004	24346307
chr5	24389507	24391348
chr5	24412452	24413207
chr5	24455029	24456323
chr5	24592555	24593448
chr5	24639575	24641377
chr5	24643028	24643931
chr5	24781949	24782167
chr5	24812059	24813161
chr5	24830835	24831676
chr5	24879602	24883729
chr5	25343319	25344905
chr5	25417478	25418432
chr5	25507546	25508441
chr5	25599711	25599905
chr5	25668126	25669554
chr5	25756293	25757746
chr5	25974592	25977123
chr5	26028814	26032720
chr5	26117682	26118691
chr5	26341508	26343562
chr5	26393083	26394505
chr5	26415438	26416094
chr5	26481939	26482267
chr5	26646276	26647416
chr5	26723377	26725392
chr5	26894737	26895209
