## Supplementary Information 3: Supplementary Data for "ECCsplorer: a pipeline to detect extrachromosomal circular DNA (eccDNA) from next-generation sequencing data": Data_Fig_3a_comparison_ECC_with_Lan-CM.csv

chr1	12753744	12760393	eccCand_002	ATCOPIA93	1	chr1	12754300	12760400	ATCOPIA93	6093
chr2	2937853	2938796	eccCand_011	plastid	.	.	-1	-1	.	0
chr2	3268139	3272154	eccCand_012	mitochondria	2	chr2	3268140	3270259	2119
chr2	3268139	3272154	eccCand_012	mitochondria	2	chr2	3270663	3273277	1491
chr2	3346113	3380229	eccCand_007	mitochondria	2	chr2	3344596	3346513	400
chr2	3346113	3380229	eccCand_007	mitochondria	2	chr2	3349795	3350330	535
chr2	3346113	3380229	eccCand_007	mitochondria	2	chr2	3350818	3353174	2356
chr2	3346113	3380229	eccCand_007	mitochondria	2	chr2	3355398	3356724	1326
chr2	3346113	3380229	eccCand_007	mitochondria	2	chr2	3358494	3359166	672
chr2	3346113	3380229	eccCand_007	mitochondria	2	chr2	3359287	3378942	19655
chr2	3500250	3509113	eccCand_006	mitochondria	2	chr2	3499864	3501375	1125
chr3	10182070	10182197	eccCand_004	ATCOPIA93	1	chr3	10181900	10182400	ATCOPIA93	127
chr3	14191918	14217732	eccCand_013	rDNA	.	.	-1	-1	.	0
chr5	5629975	5635307	eccCand_001	ATCOPIA93	1	chr5	5630000	5635300	ATCOPIA93	5300
