## Supplementary Information 3: Supplementary Data for "ECCsplorer: a pipeline to detect extrachromosomal circular DNA (eccDNA) from next-generation sequencing data": Data_Fig_3a_comparison_Lan_with_ECC-CM.csv

chr1	12362700	12363200	ATREP13	2	chr1	12362558	12363626	500
chr1	12754300	12760400	ATCOPIA93	1	chr1	12753744	12760393	eccCand_002	ATCOPIA93	6093
chr1	16583000	16583200	ATENSPM9	2	chr1	16582926	16583270	200
chr2	5829200	5829400	ATGP5	2	chr2	5829019	5829758	200
chr3	10181900	10182400	ATCOPIA93	1	chr3	10182070	10182197	eccCand_004	ATCOPIA93	127
chr3	11357300	11357900	ATCOPIA41	2	chr3	11357284	11358090	600
chr4	4594400	4594600	ATLINE2	2	chr4	4594263	4594725	200
chr5	5630000	5635300	ATCOPIA93	1	chr5	5629975	5635307	eccCand_001	ATCOPIA93	5300
